# Shared genomic features of oral bacterial habitat specialization

**DOI:** 10.64898/2026.10.17.759843

**Authors:** Abish S. Stephen, Alan I. B. Vallavaraj

## Abstract

The oral microbiome exhibits spatial organization, with related bacteria occupying different surfaces despite continual dispersal between habitats. Whether this ecological partitioning is accompanied by genomic functions that recur across evolutionarily divergent lineages remains unclear. Here we compared plaque- and mucosa-associated bacteria representing 47 human microbial taxa, 13 genera and six phyla, using 1,121 reference genome assemblies and habitat-affinity estimates assembled from six oral microbiome abundance summaries. Across 13 genera, a genus-balanced screen of 13,917 nonredundant genomic profiles prioritised 14 exploratory annotations with nominal associations in the same direction before and after adjustment for genome composition with none passing genome-wide family-wise error correction. Proteins carrying recurrent domains belonged to multiple sequence clusters. Closely spaced, divergently oriented HxlR–SnoaL_2 gene pairs occurred in 66 genomes across four genera, although overall HxlR–SnoaL_2 linkage was not significantly associated with plaque preference. Using source-family-balanced habitat scores, nested cross-validation with entire genera held out supported prediction of habitat preference (macro-average within-genus AUC, 0.821; empirical P = 0.010). Predictive performance was lower after adjustment for genome size, GC content and coding-sequence number (AUC, 0.776; empirical P = 0.059). These findings reveal partial recurrence of habitat-associated genomic annotations amid lineage-dependent protein repertoires and genetic arrangements. They provide a comparative framework for distinguishing broadly shared ecological genomic signatures from alternative, potentially lineage-specific routes to oral habitat specialization.
