## Supplementary Table 1 for "Shared genomic features of oral bacterial habitat specialization"

HMT	Genus	Phylum	Species	Ecology	Median_Y	Ecology_tier	n_sources	n_adequate_sources	direction_agreement	n_genomes
HMT-013	Neisseria	Pseudomonadota	bacilliformis	plaque	4.426092816829585	High	5	5	1	5
HMT-021	Streptococcus	Bacillota	vestibularis	mucosal	-4.169188687033987	Moderate	4	4	1	25
HMT-046	Gemella	Bacillota	morbillorum	plaque	2.209835745399486	High	5	5	0.8	10
HMT-124	Selenomonas	Bacillota	artemidis	plaque	11.730837945417736	Moderate	4	4	1	7
HMT-136	Selenomonas	Bacillota	felix	mucosal	-1.3885924193313277	Moderate	6	4	0.8333333333333334	6
HMT-158	Veillonella	Bacillota	rogosae	mucosal	-6.624325016506319	High	5	5	1	8
HMT-160	Veillonella	Bacillota	dispar	mucosal	-4.034446583586506	High	5	5	0.8	5
HMT-161	Veillonella	Bacillota	parvula	plaque	1.3673818009111878	Moderate	5	5	1	49
HMT-169	Actinomyces	Actinomycetota	oris	plaque	2.5923706193608425	Moderate	4	4	1	8
HMT-176	Actinomyces	Actinomycetota	naeslundii	plaque	4.4498710113160005	High	6	6	1	26
HMT-188	Rothia	Actinomycetota	aeria	plaque	3.708972446472135	High	5	5	1	19
HMT-200	Fusobacterium	Fusobacteriota	vincentii	plaque	4.097317085594824	High	5	5	1	28
HMT-201	Fusobacterium	Fusobacteriota	periodonticum	mucosal	-3.613119003809152	Moderate	4	4	1	9
HMT-202	Fusobacterium	Fusobacteriota	polymorphum	plaque	2.568746442769694	Moderate	4	4	1	50
HMT-222	Leptotrichia	Fusobacteriota	wadei	plaque	2.086744860320941	High	6	6	0.8333333333333334	6
HMT-279	Porphyromonas	Bacteroidota	pasteri	mucosal	-1.4858439403590642	Moderate	5	5	1	23
HMT-291	Prevotella	Bacteroidota	denticola	plaque	3.7706741670897728	High	5	5	1	18
HMT-298	Prevotella	Bacteroidota	histicola	mucosal	-5.050579006276433	Moderate	4	4	1	19
HMT-307	Segatella	Bacteroidota	salivae	mucosal	-3.232109197843152	High	5	5	1	9
HMT-311	Segatella	Bacteroidota	oris	plaque	3.463161526285873	High	5	5	1	7
HMT-313	Prevotella	Bacteroidota	jejuni	mucosal	-4.28053931628347	High	5	5	1	9
HMT-411	Streptococcus	Bacillota	parasanguinis	mucosal	-5.918539294190777	High	5	5	1	50
HMT-417	Leptotrichia	Fusobacteriota	sp. HMT-417	mucosal	-2.371078634167003	High	5	5	1	6
HMT-420	Fusobacterium	Fusobacteriota	animalis	plaque	4.081009067448312	High	5	5	1	50
HMT-469	Prevotella	Bacteroidota	melaninogenica	mucosal	-3.7739413535844566	Moderate	4	4	1	46
HMT-476	Neisseria	Pseudomonadota	subflava	mucosal	-3.0847793897113807	High	5	5	0.8	50
HMT-524	Veillonella	Bacillota	atypica	mucosal	-4.3958729117049264	High	5	5	1	33
HMT-575	Campylobacter	Campylobacterota	concisus	mucosal	-1.8700273672263377	High	5	5	1	25
HMT-598	Neisseria	Pseudomonadota	elongata	plaque	4.449264068330489	High	5	5	1	18
HMT-610	Neisseria	Pseudomonadota	flavescens	mucosal	-5.858732035353467	Moderate	4	4	1	23
HMT-619	Porphyromonas	Bacteroidota	gingivalis	plaque	6.051682046962747	High	6	4	0.8333333333333334	50
HMT-622	Streptococcus	Bacillota	gordonii	plaque	1.128876862046385	Moderate	4	4	1	50
HMT-626	Gemella	Bacillota	haemolysans	mucosal	-3.532455044531381	Moderate	4	4	1	8
HMT-643	Prevotella	Bacteroidota	intermedia	plaque	4.480938064497993	High	6	6	1	36
HMT-644	Streptococcus	Bacillota	intermedius	plaque	4.258882313001273	High	6	6	1	50
HMT-681	Rothia	Actinomycetota	mucilaginosa	mucosal	-5.611368965066228	Moderate	4	4	1	25
HMT-686	Streptococcus	Bacillota	mutans	plaque	2.8054444302742825	High	6	6	1	50
HMT-693	Prevotella	Bacteroidota	nigrescens	plaque	3.8503741595118015	High	6	5	1	15
HMT-714	Prevotella	Bacteroidota	pallens	mucosal	-4.001608564156566	High	6	6	1	27
HMT-755	Streptococcus	Bacillota	salivarius	mucosal	-5.888670166862448	High	5	5	1	50
HMT-757	Gemella	Bacillota	sanguinis	mucosal	-6.134337438134459	High	5	5	1	6
HMT-758	Streptococcus	Bacillota	sanguinis	plaque	2.294143309237772	High	6	6	1	50
HMT-763	Campylobacter	Campylobacterota	showae	plaque	3.3583398116117	High	5	5	0.8	12
HMT-780	Veillonella	Bacillota	sp. HMT-780	mucosal	-3.005585079266736	High	5	4	1	8
HMT-866	Actinomyces	Actinomycetota	graevenitzii	mucosal	-8.525753097204007	High	6	6	1	8
HMT-893	Actinomyces	Actinomycetota	oris	plaque	3.352738304425339	Moderate	4	4	1	18
HMT-953	Fusobacterium	Fusobacteriota	hwasookii	plaque	3.35985254012037	High	5	4	1	11
