## Supplementary Table 2 for "Shared genomic features of oral bacterial habitat specialization"

feature	annotation	direction	supporting_genera	supporting_phyla	effect_size_threshold	unadjusted_mean_genus_effect	unadjusted_supporting_genera	unadjusted_supporting_phyla	unadjusted_supporting_phyla_names	unadjusted_consistency_P	unadjusted_consistency_maxT_FWER_P	unadjusted_mean_effect_t_P	unadjusted_mean_effect_t_maxT_FWER_P	adjusted_mean_genus_effect	adjusted_supporting_genera	adjusted_supporting_phyla	adjusted_supporting_phyla_names	adjusted_consistency_P	adjusted_consistency_maxT_FWER_P	adjusted_mean_effect_t_P	adjusted_mean_effect_t_maxT_FWER_P
PFAM:PF01638	HxlR	plaque	9	5	0.0846077	0.28936246	9	5	Actinomycetota;Bacillota;Bacteroidota;Fusobacteriota;Pseudomonadota	0.01684159140834757	0.8889431291188674	0.00122040517451794	0.29924334879179887	0.21499225	9	5	Actinomycetota;Bacillota;Bacteroidota;Fusobacteriota;Pseudomonadota	0.03734439834024896	1	0.0183060776177691	1
PFAM:PF04072	LCM	plaque	8	5	0.10991318	0.5104351	9	6	Actinomycetota;Bacillota;Bacteroidota;Campylobacterota;Fusobacteriota;Pseudomonadota	0.011715889675372224	0.8889431291188674	0.000488162069807176	0.15889675372223577	0.282063	8	5	Actinomycetota;Bacillota;Bacteroidota;Fusobacteriota;Pseudomonadota	0.021967293141322917	1	0.010495484500854283	1
PFAM:PF13577	SnoaL_4	plaque	7	5	0.05421315	0.20592603	7	5	Bacillota;Bacteroidota;Campylobacterota;Fusobacteriota;Pseudomonadota	0.013668537954600928	0.9982914327556749	0.004149377593360996	1	0.20199625	9	6	Actinomycetota;Bacillota;Bacteroidota;Campylobacterota;Fusobacteriota;Pseudomonadota	0.04149377593360996	1	0.014156700024408104	1
PFAM:PF13676	TIR_2	plaque	7	4	0.05593148	0.14259817	7	4	Actinomycetota;Bacillota;Bacteroidota;Fusobacteriota	0.04100561386380278	1	0.02660483280449109	1	0.16739629	8	5	Actinomycetota;Bacillota;Bacteroidota;Campylobacterota;Fusobacteriota	0.006590187942396876	0.9943861361972175	0.002928972418843056	1
PFAM:PF22166	WHD_ArnR1	plaque	7	3	0.08747852	0.2834604	7	3	Actinomycetota;Bacillota;Fusobacteriota	0.011715889675372224	0.9982914327556749	0.00122040517451794	0.9738833292653161	0.27060372	8	4	Actinomycetota;Bacillota;Bacteroidota;Fusobacteriota	0.017085672443251158	1	0.000976324139614352	0.9921894068830852
PFAM:PF01745	IPT/MiaA	mucosal	6	5	0.070782416	-0.21920317	6	5	Actinomycetota;Bacillota;Campylobacterota;Fusobacteriota;Pseudomonadota	0.03539175006102026	1	0.002196729314132292	1	-0.18488565	8	5	Actinomycetota;Bacillota;Bacteroidota;Fusobacteriota;Pseudomonadota	0.009030998291432755	0.9943861361972175	0.006590187942396876	1
COG:COG1216	GT2 glycosyltransferase	mucosal	6	3	0.094381586	-0.1527486	7	3	Bacillota;Bacteroidota;Fusobacteriota	0.020258725896997804	1	0.01464486209421528	1	-0.12807642	6	3	Bacillota;Bacteroidota;Fusobacteriota	0.011715889675372224	1	0.04661947766658531	1
PFAM:PF01337	Barstar	mucosal	5	4	0.061290216	-0.09166753	5	4	Bacillota;Campylobacterota;Fusobacteriota;Pseudomonadota	0.02928972418843056	1	0.048328044910910424	1	-0.117164254	8	6	Actinomycetota;Bacillota;Bacteroidota;Campylobacterota;Fusobacteriota;Pseudomonadota	0.00122040517451794	0.9943861361972175	0.011715889675372224	1
PFAM:PF13413	HTH_25	plaque	5	4	0.10989882	0.08301263	5	4	Actinomycetota;Bacillota;Bacteroidota;Fusobacteriota	0.04051745179399561	1	0.00951916036123993	0.9997559189650964	0.07694115	5	4	Actinomycetota;Bacillota;Bacteroidota;Fusobacteriota	0.04051745179399561	1	0.006590187942396876	1
RHEA:RHEA:12012	Thiamine kinase	mucosal	5	4	0.089301266	-0.12125783	5	4	Actinomycetota;Bacillota;Bacteroidota;Pseudomonadota	0.04100561386380278	1	0.03978520868928484	1	-0.11708733	5	4	Actinomycetota;Bacillota;Bacteroidota;Pseudomonadota	0.04100561386380278	1	0.07688552599463022	1
PFAM:PF18075	FtsX_ECD	plaque	5	3	0.08612586	0.13369745	6	4	Actinomycetota;Bacillota;Campylobacterota;Pseudomonadota	0.002684891383939468	1	0.00732243104710764	1	0.10576955	5	3	Bacillota;Bacteroidota;Campylobacterota	0.04808396387600684	1	0.08152306565779839	1
KMOD:M00545	Cinnamate degradation	plaque	5	3	0.05	0.051107153	5	3	Actinomycetota;Bacillota;Pseudomonadota	0.02318769831584086	1	0.010983646570661459	0.9189650964120087	0.035474125	6	4	Actinomycetota;Bacillota;Bacteroidota;Pseudomonadota	0.00366121552355382	1	0.017085672443251158	1
PFAM:PF14470	bPH_3	mucosal	5	3	0.085490815	-0.18520202	5	3	Bacillota;Fusobacteriota;Pseudomonadota	0.024652184525262386	1	0.009030998291432755	1	-0.19877154	7	4	Actinomycetota;Bacillota;Fusobacteriota;Pseudomonadota	0.002684891383939468	1	0.005125701732975348	1
RHEA:RHEA:10532	Tryptophan synthase	mucosal	5	3	0.08946771	-0.17972182	5	3	Bacillota;Bacteroidota;Fusobacteriota	0.04808396387600684	1	0.014888943129118867	1	-0.17488661	8	6	Actinomycetota;Bacillota;Bacteroidota;Campylobacterota;Fusobacteriota;Pseudomonadota	0.019282401757383452	1	0.039297046619477666	1
