## Supplementary Table 3 for "Shared genomic features of oral bacterial habitat specialization"

feature	description	theme	Actinomyces	Campylobacter	Fusobacterium	Gemella	Leptotrichia	Neisseria	Porphyromonas	Prevotella	Rothia	Segatella	Selenomonas	Streptococcus	Veillonella
PFAM:PF04072	LCM domain	Candidate / poorly characterized	0.8657407	0.5	0.0911111	0	0.1666667	0.78	-0.2173913	0.7851301	1	0.8888889	0.8571429	0	0.9183673
PFAM:PF12680	SnoaL_2 domain	Candidate / poorly characterized	1	0.25	-0.0291126	0.3	0	0.8582609	0.2965217	0.1685185	0.8421053	0.2857143	0	0.71	0
PFAM:PF10604	Polyketide_cyc2 domain	Candidate / poorly characterized	0.8472222	0	0	0	0	0.85	0.26	0.25	0.5789474	0	0	0.0083333	0
PFAM:PF08020	DUF1706	Candidate / poorly characterized	0.7824074	0.5833333	0.6575	0.3	-0.1666667	0.0833333	0.98	0.2965378	0.2105263	0	0	0.78	0
PFAM:PF13635	DUF4143	Candidate / poorly characterized	0.5245727	-0.18	-0.0855448	0	0	0.918744	1	-0.0151093	0.8421053	0.2857143	0.4285714	-0.0066667	0.0204082
PFAM:PF30184	DUF8612	Candidate / poorly characterized	0.5060542	0.03	0	-0.125	0.3333333	0.9247826	0.0434783	0.0185186	0.7368421	0.1111111	0.4285714	-0.24	-0.3200526
PFAM:PF01638	HxlR-like regulator	Regulation & sensing	0.5	0	0.546627	0.0625	0.3333333	0.6771498	0.28	-0.1784282	0.6673684	0.1904762	0.3333333	0.3533333	-0.0039812
PFAM:PF02311	AraC ligand-binding	Regulation & sensing	0.087963	0.1666667	0.3586941	-0.3125	0.5	-0.6347825	0.7826087	-0.0757776	0.2105263	0	0	0.0333333	0.3881609
PFAM:PF09339	IclR-like HTH	Regulation & sensing	0.125	0.0833333	-0.0600541	0.2	0.1666667	0.5644444	1	-0.2962221	0	0	0.3333333	0.03	0.5762253
PFAM:PF13443	HTH_26	Regulation & sensing	0.625	0.26	0.1021825	-0.1	-0.1666667	0.1869082	0.7826087	0	0.3136842	0.2222222	0.0238096	0	0
PFAM:PF13188	PAS_8 sensor	Regulation & sensing	0	0.75	0.3051551	0.4	0	0.0386957	0.94	0	0	0	-0.1666667	-0.2466667	0
PFAM:PF00376	MerR family	Regulation & sensing	0	0	-0.0767857	0	-0.1666666	0.3927536	1	0.5018519	0	0	0.6904762	0.0066666	-0.1752087
PFAM:PF09374	PG-binding_3	Envelope / interface	0	0.0166667	0	0	0	0.139227	1	-0.0495169	0.8421053	0.1428571	0	0	0
PFAM:PF04226	Transgly_assoc	Envelope / interface	-0.0441595	0	-0.1192857	-0.1333334	0.5	0.8722222	0.0869565	0.2206522	0.04	0	0	0.2466666	0.0480095
PFAM:PF18075	FtsX extracellular	Envelope / interface	0.099359	0.5833333	-0.0807143	0.6	0	0.0969565	0.0669565	0.042546	0	0	0.1666667	0.0566666	0.1062964
PFAM:PF08139	LPAM_1	Envelope / interface	0	0.6666667	0.005	0	0.1666667	0.1420773	1	-0.285575	0	0.5714286	0	-0.0083333	0.0204082
PFAM:PF02129	Peptidase_S15	Envelope / interface	0.968661	0.5833333	0.795487	0.4625	0.5	0.0517391	0	0.0163044	0.8421053	0	-0.2142857	0.0216667	0
PFAM:PF00903	Glyoxalase domain	Metabolism & redox	1	0.7166667	-0.005	0	0	0	0.0434783	0.2800852	1	0.031746	0	0	-0.0204082
PFAM:PF12681	Glyoxalase_2	Metabolism & redox	0.1217949	0	-0.0628571	0	0.6666667	0.2	0.02	0.0407407	0.7368421	0.1428571	0	0.04	0.0760475
PFAM:PF12682	Flavodoxin_4	Metabolism & redox	0	0.21	0.2776191	0	1	0.2	1	-0.2435249	0	0.4603175	0	0.005	0
PFAM:PF03358	FMN reductase	Metabolism & redox	0	-0.05	0.2956349	-0.5833333	0	0	0.4347826	0	0.96	0.2857143	0.5	0	0.500661
PFAM:PF02737	3HCDH N-terminal	Metabolism & redox	0.968661	0	-0.0378571	-0.1	0	-0.01	1	0.1145542	-0.9473684	0.8571429	0.8333333	0	0.5935567
PFAM:PF04191	PEMT domain	Metabolism & redox	0.4807692	0	0	0	0	0.14	1	0.329797	0.8947368	0.8571429	0	0.945	0
PFAM:PF13386	DsbD_2	Metabolism & redox	0.0769231	0	-0.015	-0.025	0.3333333	0.0652174	0	-0.0139228	0.7894737	0	0.6904762	0.4966666	0
KMOD:M00045	Histidine degradation	Metabolism & redox	0.0522317	0.0072222	0.0282143	0	0	0.0033333	0.7904348	0.0869689	0.1266667	0	-0.0119048	0.1430555	-0.0218512
KMOD:M00530	Nitrate → ammonia	Metabolism & redox	0.3017272	0.25	0	0	0	0.1791667	0	0.0083031	0.01	0	0	0	0.0018939
KMOD:M00023	Tryptophan biosynthesis	Metabolism & redox	0.0239198	-0.1888889	-0.0539286	-0.1333333	0.0833333	-0.0046296	-0.1401449	-0.139212	-0.0175439	0.1666667	-0.1666667	-0.0836112	0.1124994
KPATH:map00300	Lysine biosynthesis	Metabolism & redox	0.2926789	-0.1222807	-0.0345648	-0.2699561	-0.0263158	-0.0792983	0.060183	-0.0378875	-0.0660388	-0.0526316	-0.0701755	-0.0153509	0.0074212
KPATH:map00052	Galactose metabolism	Metabolism & redox	0.0883501	0	-0.0093536	-0.0686594	0.0072464	0.0166163	-0.0508884	-0.0597881	-0.015103	0.010352	-0.2981367	0.073913	-0.015296
PFAM:PF07275	ArdA antirestriction	Mobile elements & defence	0.0858262	0	0.0328571	0.2375	0	0	0.64	0.6244554	0.1831579	0.7460318	0	0.1	0.0372217
PFAM:PF02534	T4SS-DNA transfer	Mobile elements & defence	-0.2457265	0.6366667	0.5302525	0.5	-0.5	-0.1343961	0.5486957	0.2642195	0.3410526	0.3015873	-0.2142857	0.0116667	0.0231138
PFAM:PF19044	TraG P-loop	Mobile elements & defence	-0.375	0.0466667	0.5023954	0.2	0	-0.2586956	0.4817391	0.2578375	0	0.4444444	0.2380952	0.0016667	-0.0605094
PFAM:PF03432	Relaxase	Mobile elements & defence	0.0847578	0.1	0.3908766	0.5	-0.1666667	0.0908213	0.4782609	0.1176731	0	0.1111111	0	0.0766667	-0.0220122
PFAM:PF10145	Phage minor-tail	Mobile elements & defence	0	-0.2333333	-0.3554401	0.0708333	-0.5	0.2878261	-0.0434783	-0.0032206	0	-0.1587301	-0.5238096	-0.0633334	-0.0348446
PFAM:PF09827	CRISPR Cas2	Mobile elements & defence	0.2820513	0.5133333	0.0511508	0.0875	0	-0.2398551	0.0939131	0.0411518	-0.3368421	0.3333333	-0.2380952	0.2183334	0.100831
PFAM:PF13333	Integrase rve_2	Mobile elements & defence	-0.937322	0	-0.3001732	-0.575	0	-0.0959903	0	-0.0092593	-0.6547368	0.3174603	-0.3809524	-0.3216667	-0.2180697
PFAM:PF07751	Abi_2	Mobile elements & defence	-0.5491453	0.0833333	0.1085029	-0.275	0.1666667	-0.0617391	-0.0043478	0.0580706	-0.8947368	-0.015873	-0.3571429	0.165	0.165368
PFAM:PF06414	Zeta toxin	Mobile elements & defence	-0.375	0.7933333	0.0971825	-0.6375	0.1666667	0	0.98	0.0034156	0.6421053	0.1111111	0.1666667	0.1766666	-0.1365801
PFAM:PF08713	DNA alkylation repair	DNA repair & maintenance	0.1745014	0.8333333	0.0432539	-0.1	0.3333333	0.55	0.0869565	0.0818714	0.7894737	0	0	0.1333333	0.1020408
PFAM:PF03852	Vsr mismatch repair	DNA repair & maintenance	0.3981482	0.1666667	0	0	0.1666667	-0.0010628	0.26	0.8743622	0	0.7142857	-0.3333333	0.03	0.0612245
PFAM:PF02565	RecO C-terminal	DNA repair & maintenance	-0.0730057	0	-0.7088889	-0.9375	0	-0.0977778	0.1304348	-0.0541868	-0.2757894	-0.2857143	-0.2857143	0.0083334	0.2200255
