## Supplementary Table 4 for "Shared genomic features of oral bacterial habitat specialization"

feature	annotation	shortlist_direction	Genus	Phylum	adjustment	plaque_minus_mucosa_effect	effect_size_threshold	supports_shortlist_direction
PFAM:PF01638	HxlR	plaque	Actinomyces	Actinomycetota	unadjusted	0.5	0.0846077	true
PFAM:PF01638	HxlR	plaque	Rothia	Actinomycetota	unadjusted	0.6673684	0.0846077	true
PFAM:PF01638	HxlR	plaque	Gemella	Bacillota	unadjusted	0.0625	0.0846077	false
PFAM:PF01638	HxlR	plaque	Selenomonas	Bacillota	unadjusted	0.3333333	0.0846077	true
PFAM:PF01638	HxlR	plaque	Streptococcus	Bacillota	unadjusted	0.35333332	0.0846077	true
PFAM:PF01638	HxlR	plaque	Veillonella	Bacillota	unadjusted	-0.003981158	0.0846077	false
PFAM:PF01638	HxlR	plaque	Porphyromonas	Bacteroidota	unadjusted	0.28	0.0846077	true
PFAM:PF01638	HxlR	plaque	Prevotella	Bacteroidota	unadjusted	-0.17842823	0.0846077	false
PFAM:PF01638	HxlR	plaque	Segatella	Bacteroidota	unadjusted	0.19047618	0.0846077	true
PFAM:PF01638	HxlR	plaque	Campylobacter	Campylobacterota	unadjusted	0	0.0846077	false
PFAM:PF01638	HxlR	plaque	Fusobacterium	Fusobacteriota	unadjusted	0.546627	0.0846077	true
PFAM:PF01638	HxlR	plaque	Leptotrichia	Fusobacteriota	unadjusted	0.3333333	0.0846077	true
PFAM:PF01638	HxlR	plaque	Neisseria	Pseudomonadota	unadjusted	0.6771498	0.0846077	true
PFAM:PF01638	HxlR	plaque	Actinomyces	Actinomycetota	genus_size_GC_CDS_residualized	0.06805429	0.0846077	false
PFAM:PF01638	HxlR	plaque	Rothia	Actinomycetota	genus_size_GC_CDS_residualized	0.41405436	0.0846077	true
PFAM:PF01638	HxlR	plaque	Gemella	Bacillota	genus_size_GC_CDS_residualized	0.09464557	0.0846077	true
PFAM:PF01638	HxlR	plaque	Selenomonas	Bacillota	genus_size_GC_CDS_residualized	0.44564992	0.0846077	true
PFAM:PF01638	HxlR	plaque	Streptococcus	Bacillota	genus_size_GC_CDS_residualized	0.33242434	0.0846077	true
PFAM:PF01638	HxlR	plaque	Veillonella	Bacillota	genus_size_GC_CDS_residualized	-0.026855053	0.0846077	false
PFAM:PF01638	HxlR	plaque	Porphyromonas	Bacteroidota	genus_size_GC_CDS_residualized	0.19127	0.0846077	true
PFAM:PF01638	HxlR	plaque	Prevotella	Bacteroidota	genus_size_GC_CDS_residualized	-0.18228146	0.0846077	false
PFAM:PF01638	HxlR	plaque	Segatella	Bacteroidota	genus_size_GC_CDS_residualized	0.13864438	0.0846077	true
PFAM:PF01638	HxlR	plaque	Campylobacter	Campylobacterota	genus_size_GC_CDS_residualized	-0.2203376	0.0846077	false
PFAM:PF01638	HxlR	plaque	Fusobacterium	Fusobacteriota	genus_size_GC_CDS_residualized	0.6202192	0.0846077	true
PFAM:PF01638	HxlR	plaque	Leptotrichia	Fusobacteriota	genus_size_GC_CDS_residualized	0.34382573	0.0846077	true
PFAM:PF01638	HxlR	plaque	Neisseria	Pseudomonadota	genus_size_GC_CDS_residualized	0.57558554	0.0846077	true
PFAM:PF04072	LCM	plaque	Actinomyces	Actinomycetota	unadjusted	0.8657407	0.10991318	true
PFAM:PF04072	LCM	plaque	Rothia	Actinomycetota	unadjusted	1	0.10991318	true
PFAM:PF04072	LCM	plaque	Gemella	Bacillota	unadjusted	0	0.10991318	false
PFAM:PF04072	LCM	plaque	Selenomonas	Bacillota	unadjusted	0.85714287	0.10991318	true
PFAM:PF04072	LCM	plaque	Streptococcus	Bacillota	unadjusted	0	0.10991318	false
PFAM:PF04072	LCM	plaque	Veillonella	Bacillota	unadjusted	0.9183673	0.10991318	true
PFAM:PF04072	LCM	plaque	Porphyromonas	Bacteroidota	unadjusted	-0.2173913	0.10991318	false
PFAM:PF04072	LCM	plaque	Prevotella	Bacteroidota	unadjusted	0.78513014	0.10991318	true
PFAM:PF04072	LCM	plaque	Segatella	Bacteroidota	unadjusted	0.8888889	0.10991318	true
PFAM:PF04072	LCM	plaque	Campylobacter	Campylobacterota	unadjusted	0.5	0.10991318	true
PFAM:PF04072	LCM	plaque	Fusobacterium	Fusobacteriota	unadjusted	0.09111111	0.10991318	false
PFAM:PF04072	LCM	plaque	Leptotrichia	Fusobacteriota	unadjusted	0.16666669	0.10991318	true
PFAM:PF04072	LCM	plaque	Neisseria	Pseudomonadota	unadjusted	0.78	0.10991318	true
PFAM:PF04072	LCM	plaque	Actinomyces	Actinomycetota	genus_size_GC_CDS_residualized	0.25434056	0.10991318	true
PFAM:PF04072	LCM	plaque	Rothia	Actinomycetota	genus_size_GC_CDS_residualized	0.5729299	0.10991318	true
PFAM:PF04072	LCM	plaque	Gemella	Bacillota	genus_size_GC_CDS_residualized	-0.048294716	0.10991318	false
PFAM:PF04072	LCM	plaque	Selenomonas	Bacillota	genus_size_GC_CDS_residualized	0.9539748	0.10991318	true
PFAM:PF04072	LCM	plaque	Streptococcus	Bacillota	genus_size_GC_CDS_residualized	0.018472113	0.10991318	false
PFAM:PF04072	LCM	plaque	Veillonella	Bacillota	genus_size_GC_CDS_residualized	0.98307776	0.10991318	true
PFAM:PF04072	LCM	plaque	Porphyromonas	Bacteroidota	genus_size_GC_CDS_residualized	-0.107711814	0.10991318	false
PFAM:PF04072	LCM	plaque	Prevotella	Bacteroidota	genus_size_GC_CDS_residualized	0.08975132	0.10991318	false
PFAM:PF04072	LCM	plaque	Segatella	Bacteroidota	genus_size_GC_CDS_residualized	0.41528317	0.10991318	true
PFAM:PF04072	LCM	plaque	Campylobacter	Campylobacterota	genus_size_GC_CDS_residualized	-0.12977576	0.10991318	false
PFAM:PF04072	LCM	plaque	Fusobacterium	Fusobacteriota	genus_size_GC_CDS_residualized	0.13170117	0.10991318	true
PFAM:PF04072	LCM	plaque	Leptotrichia	Fusobacteriota	genus_size_GC_CDS_residualized	0.18335879	0.10991318	true
PFAM:PF04072	LCM	plaque	Neisseria	Pseudomonadota	genus_size_GC_CDS_residualized	0.34971178	0.10991318	true
PFAM:PF13577	SnoaL_4	plaque	Actinomyces	Actinomycetota	unadjusted	0.025641028	0.05421315	false
PFAM:PF13577	SnoaL_4	plaque	Rothia	Actinomycetota	unadjusted	0	0.05421315	false
PFAM:PF13577	SnoaL_4	plaque	Gemella	Bacillota	unadjusted	0	0.05421315	false
PFAM:PF13577	SnoaL_4	plaque	Selenomonas	Bacillota	unadjusted	1	0.05421315	true
PFAM:PF13577	SnoaL_4	plaque	Streptococcus	Bacillota	unadjusted	0.095	0.05421315	true
PFAM:PF13577	SnoaL_4	plaque	Veillonella	Bacillota	unadjusted	0	0.05421315	false
PFAM:PF13577	SnoaL_4	plaque	Porphyromonas	Bacteroidota	unadjusted	0	0.05421315	false
PFAM:PF13577	SnoaL_4	plaque	Prevotella	Bacteroidota	unadjusted	-0.0054347827	0.05421315	false
PFAM:PF13577	SnoaL_4	plaque	Segatella	Bacteroidota	unadjusted	0.2857143	0.05421315	true
PFAM:PF13577	SnoaL_4	plaque	Campylobacter	Campylobacterota	unadjusted	0.16666667	0.05421315	true
PFAM:PF13577	SnoaL_4	plaque	Fusobacterium	Fusobacteriota	unadjusted	0.05785714	0.05421315	true
PFAM:PF13577	SnoaL_4	plaque	Leptotrichia	Fusobacteriota	unadjusted	0.5	0.05421315	true
PFAM:PF13577	SnoaL_4	plaque	Neisseria	Pseudomonadota	unadjusted	0.5515942	0.05421315	true
PFAM:PF13577	SnoaL_4	plaque	Actinomyces	Actinomycetota	genus_size_GC_CDS_residualized	-0.08461123	0.05421315	false
PFAM:PF13577	SnoaL_4	plaque	Rothia	Actinomycetota	genus_size_GC_CDS_residualized	0.23305643	0.05421315	true
PFAM:PF13577	SnoaL_4	plaque	Gemella	Bacillota	genus_size_GC_CDS_residualized	-0.01781451	0.05421315	false
PFAM:PF13577	SnoaL_4	plaque	Selenomonas	Bacillota	genus_size_GC_CDS_residualized	0.93194	0.05421315	true
PFAM:PF13577	SnoaL_4	plaque	Streptococcus	Bacillota	genus_size_GC_CDS_residualized	0.13320926	0.05421315	true
PFAM:PF13577	SnoaL_4	plaque	Veillonella	Bacillota	genus_size_GC_CDS_residualized	0.017171627	0.05421315	false
PFAM:PF13577	SnoaL_4	plaque	Porphyromonas	Bacteroidota	genus_size_GC_CDS_residualized	0.27045196	0.05421315	true
PFAM:PF13577	SnoaL_4	plaque	Prevotella	Bacteroidota	genus_size_GC_CDS_residualized	-0.12498464	0.05421315	false
PFAM:PF13577	SnoaL_4	plaque	Segatella	Bacteroidota	genus_size_GC_CDS_residualized	0.26537526	0.05421315	true
PFAM:PF13577	SnoaL_4	plaque	Campylobacter	Campylobacterota	genus_size_GC_CDS_residualized	0.056905568	0.05421315	true
PFAM:PF13577	SnoaL_4	plaque	Fusobacterium	Fusobacteriota	genus_size_GC_CDS_residualized	0.05713723	0.05421315	true
PFAM:PF13577	SnoaL_4	plaque	Leptotrichia	Fusobacteriota	genus_size_GC_CDS_residualized	0.50602496	0.05421315	true
PFAM:PF13577	SnoaL_4	plaque	Neisseria	Pseudomonadota	genus_size_GC_CDS_residualized	0.38208944	0.05421315	true
PFAM:PF13676	TIR_2	plaque	Actinomyces	Actinomycetota	unadjusted	0.08440172	0.05593148	true
PFAM:PF13676	TIR_2	plaque	Rothia	Actinomycetota	unadjusted	0	0.05593148	false
PFAM:PF13676	TIR_2	plaque	Gemella	Bacillota	unadjusted	0.2	0.05593148	true
PFAM:PF13676	TIR_2	plaque	Selenomonas	Bacillota	unadjusted	0	0.05593148	false
PFAM:PF13676	TIR_2	plaque	Streptococcus	Bacillota	unadjusted	0.13333333	0.05593148	true
PFAM:PF13676	TIR_2	plaque	Veillonella	Bacillota	unadjusted	0.05038265	0.05593148	false
PFAM:PF13676	TIR_2	plaque	Porphyromonas	Bacteroidota	unadjusted	0.7626087	0.05593148	true
PFAM:PF13676	TIR_2	plaque	Prevotella	Bacteroidota	unadjusted	-0.11122128	0.05593148	false
PFAM:PF13676	TIR_2	plaque	Segatella	Bacteroidota	unadjusted	0.1746032	0.05593148	true
PFAM:PF13676	TIR_2	plaque	Campylobacter	Campylobacterota	unadjusted	-0.04	0.05593148	false
PFAM:PF13676	TIR_2	plaque	Fusobacterium	Fusobacteriota	unadjusted	0.48474026	0.05593148	true
PFAM:PF13676	TIR_2	plaque	Leptotrichia	Fusobacteriota	unadjusted	0.16666667	0.05593148	true
PFAM:PF13676	TIR_2	plaque	Neisseria	Pseudomonadota	unadjusted	-0.05173913	0.05593148	false
PFAM:PF13676	TIR_2	plaque	Actinomyces	Actinomycetota	genus_size_GC_CDS_residualized	0.19832437	0.05593148	true
PFAM:PF13676	TIR_2	plaque	Rothia	Actinomycetota	genus_size_GC_CDS_residualized	-0.02045988	0.05593148	false
PFAM:PF13676	TIR_2	plaque	Gemella	Bacillota	genus_size_GC_CDS_residualized	0.20715237	0.05593148	true
PFAM:PF13676	TIR_2	plaque	Selenomonas	Bacillota	genus_size_GC_CDS_residualized	0.00550166	0.05593148	false
PFAM:PF13676	TIR_2	plaque	Streptococcus	Bacillota	genus_size_GC_CDS_residualized	0.12142393	0.05593148	true
PFAM:PF13676	TIR_2	plaque	Veillonella	Bacillota	genus_size_GC_CDS_residualized	0.041458618	0.05593148	false
PFAM:PF13676	TIR_2	plaque	Porphyromonas	Bacteroidota	genus_size_GC_CDS_residualized	0.6758126	0.05593148	true
PFAM:PF13676	TIR_2	plaque	Prevotella	Bacteroidota	genus_size_GC_CDS_residualized	-0.017923854	0.05593148	false
PFAM:PF13676	TIR_2	plaque	Segatella	Bacteroidota	genus_size_GC_CDS_residualized	0.22259074	0.05593148	true
PFAM:PF13676	TIR_2	plaque	Campylobacter	Campylobacterota	genus_size_GC_CDS_residualized	0.060286816	0.05593148	true
PFAM:PF13676	TIR_2	plaque	Fusobacterium	Fusobacteriota	genus_size_GC_CDS_residualized	0.47650743	0.05593148	true
PFAM:PF13676	TIR_2	plaque	Leptotrichia	Fusobacteriota	genus_size_GC_CDS_residualized	0.16270891	0.05593148	true
PFAM:PF13676	TIR_2	plaque	Neisseria	Pseudomonadota	genus_size_GC_CDS_residualized	0.042767964	0.05593148	false
PFAM:PF22166	WHD_ArnR1	plaque	Actinomyces	Actinomycetota	unadjusted	0.90384614	0.08747852	true
PFAM:PF22166	WHD_ArnR1	plaque	Rothia	Actinomycetota	unadjusted	0.36842105	0.08747852	true
PFAM:PF22166	WHD_ArnR1	plaque	Gemella	Bacillota	unadjusted	0.2	0.08747852	true
PFAM:PF22166	WHD_ArnR1	plaque	Selenomonas	Bacillota	unadjusted	0	0.08747852	false
PFAM:PF22166	WHD_ArnR1	plaque	Streptococcus	Bacillota	unadjusted	0.37	0.08747852	true
PFAM:PF22166	WHD_ArnR1	plaque	Veillonella	Bacillota	unadjusted	0.6986704	0.08747852	true
PFAM:PF22166	WHD_ArnR1	plaque	Porphyromonas	Bacteroidota	unadjusted	0	0.08747852	false
PFAM:PF22166	WHD_ArnR1	plaque	Prevotella	Bacteroidota	unadjusted	0	0.08747852	false
PFAM:PF22166	WHD_ArnR1	plaque	Segatella	Bacteroidota	unadjusted	0	0.08747852	false
PFAM:PF22166	WHD_ArnR1	plaque	Campylobacter	Campylobacterota	unadjusted	0	0.08747852	false
PFAM:PF22166	WHD_ArnR1	plaque	Fusobacterium	Fusobacteriota	unadjusted	0.31071427	0.08747852	true
PFAM:PF22166	WHD_ArnR1	plaque	Leptotrichia	Fusobacteriota	unadjusted	0.8333333	0.08747852	true
PFAM:PF22166	WHD_ArnR1	plaque	Neisseria	Pseudomonadota	unadjusted	0	0.08747852	false
PFAM:PF22166	WHD_ArnR1	plaque	Actinomyces	Actinomycetota	genus_size_GC_CDS_residualized	0.6999976	0.08747852	true
PFAM:PF22166	WHD_ArnR1	plaque	Rothia	Actinomycetota	genus_size_GC_CDS_residualized	0.24216151	0.08747852	true
PFAM:PF22166	WHD_ArnR1	plaque	Gemella	Bacillota	genus_size_GC_CDS_residualized	0.23458983	0.08747852	true
PFAM:PF22166	WHD_ArnR1	plaque	Selenomonas	Bacillota	genus_size_GC_CDS_residualized	0.07111749	0.08747852	false
PFAM:PF22166	WHD_ArnR1	plaque	Streptococcus	Bacillota	genus_size_GC_CDS_residualized	0.348187	0.08747852	true
PFAM:PF22166	WHD_ArnR1	plaque	Veillonella	Bacillota	genus_size_GC_CDS_residualized	0.6680334	0.08747852	true
PFAM:PF22166	WHD_ArnR1	plaque	Porphyromonas	Bacteroidota	genus_size_GC_CDS_residualized	-0.105618306	0.08747852	false
PFAM:PF22166	WHD_ArnR1	plaque	Prevotella	Bacteroidota	genus_size_GC_CDS_residualized	0.13621806	0.08747852	true
PFAM:PF22166	WHD_ArnR1	plaque	Segatella	Bacteroidota	genus_size_GC_CDS_residualized	0.051547505	0.08747852	false
PFAM:PF22166	WHD_ArnR1	plaque	Campylobacter	Campylobacterota	genus_size_GC_CDS_residualized	-0.04045417	0.08747852	false
PFAM:PF22166	WHD_ArnR1	plaque	Fusobacterium	Fusobacteriota	genus_size_GC_CDS_residualized	0.3587308	0.08747852	true
PFAM:PF22166	WHD_ArnR1	plaque	Leptotrichia	Fusobacteriota	genus_size_GC_CDS_residualized	0.8377168	0.08747852	true
PFAM:PF22166	WHD_ArnR1	plaque	Neisseria	Pseudomonadota	genus_size_GC_CDS_residualized	0.015620657	0.08747852	false
PFAM:PF01745	IPT/MiaA	mucosal	Actinomyces	Actinomycetota	unadjusted	-0.75	0.070782416	true
PFAM:PF01745	IPT/MiaA	mucosal	Rothia	Actinomycetota	unadjusted	-0.052631557	0.070782416	false
PFAM:PF01745	IPT/MiaA	mucosal	Gemella	Bacillota	unadjusted	-0.23750001	0.070782416	true
PFAM:PF01745	IPT/MiaA	mucosal	Selenomonas	Bacillota	unadjusted	-0.28571427	0.070782416	true
PFAM:PF01745	IPT/MiaA	mucosal	Streptococcus	Bacillota	unadjusted	0.041666627	0.070782416	false
PFAM:PF01745	IPT/MiaA	mucosal	Veillonella	Bacillota	unadjusted	-0.040487796	0.070782416	false
PFAM:PF01745	IPT/MiaA	mucosal	Porphyromonas	Bacteroidota	unadjusted	0	0.070782416	false
PFAM:PF01745	IPT/MiaA	mucosal	Prevotella	Bacteroidota	unadjusted	-0.022222191	0.070782416	false
PFAM:PF01745	IPT/MiaA	mucosal	Segatella	Bacteroidota	unadjusted	0	0.070782416	false
PFAM:PF01745	IPT/MiaA	mucosal	Campylobacter	Campylobacterota	unadjusted	-0.16666669	0.070782416	true
PFAM:PF01745	IPT/MiaA	mucosal	Fusobacterium	Fusobacteriota	unadjusted	-0.051785707	0.070782416	false
PFAM:PF01745	IPT/MiaA	mucosal	Leptotrichia	Fusobacteriota	unadjusted	-1	0.070782416	true
PFAM:PF01745	IPT/MiaA	mucosal	Neisseria	Pseudomonadota	unadjusted	-0.28429955	0.070782416	true
PFAM:PF01745	IPT/MiaA	mucosal	Actinomyces	Actinomycetota	genus_size_GC_CDS_residualized	-0.41064414	0.070782416	true
PFAM:PF01745	IPT/MiaA	mucosal	Rothia	Actinomycetota	genus_size_GC_CDS_residualized	-0.17175311	0.070782416	true
PFAM:PF01745	IPT/MiaA	mucosal	Gemella	Bacillota	genus_size_GC_CDS_residualized	-0.2416441	0.070782416	true
PFAM:PF01745	IPT/MiaA	mucosal	Selenomonas	Bacillota	genus_size_GC_CDS_residualized	-0.27625367	0.070782416	true
PFAM:PF01745	IPT/MiaA	mucosal	Streptococcus	Bacillota	genus_size_GC_CDS_residualized	0.015456973	0.070782416	false
PFAM:PF01745	IPT/MiaA	mucosal	Veillonella	Bacillota	genus_size_GC_CDS_residualized	-0.04023769	0.070782416	false
PFAM:PF01745	IPT/MiaA	mucosal	Porphyromonas	Bacteroidota	genus_size_GC_CDS_residualized	-0.22318882	0.070782416	true
PFAM:PF01745	IPT/MiaA	mucosal	Prevotella	Bacteroidota	genus_size_GC_CDS_residualized	0.059393935	0.070782416	false
PFAM:PF01745	IPT/MiaA	mucosal	Segatella	Bacteroidota	genus_size_GC_CDS_residualized	0.021360198	0.070782416	false
PFAM:PF01745	IPT/MiaA	mucosal	Campylobacter	Campylobacterota	genus_size_GC_CDS_residualized	0.04148174	0.070782416	false
PFAM:PF01745	IPT/MiaA	mucosal	Fusobacterium	Fusobacteriota	genus_size_GC_CDS_residualized	-0.093326926	0.070782416	true
PFAM:PF01745	IPT/MiaA	mucosal	Leptotrichia	Fusobacteriota	genus_size_GC_CDS_residualized	-1.0116446	0.070782416	true
PFAM:PF01745	IPT/MiaA	mucosal	Neisseria	Pseudomonadota	genus_size_GC_CDS_residualized	-0.07251289	0.070782416	true
COG:COG1216	GT2 glycosyltransferase	mucosal	Actinomyces	Actinomycetota	unadjusted	0.12500003	0.094381586	false
COG:COG1216	GT2 glycosyltransferase	mucosal	Rothia	Actinomycetota	unadjusted	0	0.094381586	false
COG:COG1216	GT2 glycosyltransferase	mucosal	Gemella	Bacillota	unadjusted	-0.0625	0.094381586	false
COG:COG1216	GT2 glycosyltransferase	mucosal	Selenomonas	Bacillota	unadjusted	-0.33333334	0.094381586	true
COG:COG1216	GT2 glycosyltransferase	mucosal	Streptococcus	Bacillota	unadjusted	-0.25333333	0.094381586	true
COG:COG1216	GT2 glycosyltransferase	mucosal	Veillonella	Bacillota	unadjusted	-0.1121676	0.094381586	true
COG:COG1216	GT2 glycosyltransferase	mucosal	Porphyromonas	Bacteroidota	unadjusted	0.0869565	0.094381586	false
COG:COG1216	GT2 glycosyltransferase	mucosal	Prevotella	Bacteroidota	unadjusted	-0.24023221	0.094381586	true
COG:COG1216	GT2 glycosyltransferase	mucosal	Segatella	Bacteroidota	unadjusted	-0.22222222	0.094381586	true
COG:COG1216	GT2 glycosyltransferase	mucosal	Campylobacter	Campylobacterota	unadjusted	0	0.094381586	false
COG:COG1216	GT2 glycosyltransferase	mucosal	Fusobacterium	Fusobacteriota	unadjusted	-0.14056638	0.094381586	true
COG:COG1216	GT2 glycosyltransferase	mucosal	Leptotrichia	Fusobacteriota	unadjusted	-0.8333333	0.094381586	true
COG:COG1216	GT2 glycosyltransferase	mucosal	Neisseria	Pseudomonadota	unadjusted	0	0.094381586	false
COG:COG1216	GT2 glycosyltransferase	mucosal	Actinomyces	Actinomycetota	genus_size_GC_CDS_residualized	0.07596562	0.094381586	false
COG:COG1216	GT2 glycosyltransferase	mucosal	Rothia	Actinomycetota	genus_size_GC_CDS_residualized	0.04173013	0.094381586	false
COG:COG1216	GT2 glycosyltransferase	mucosal	Gemella	Bacillota	genus_size_GC_CDS_residualized	-0.040364955	0.094381586	false
COG:COG1216	GT2 glycosyltransferase	mucosal	Selenomonas	Bacillota	genus_size_GC_CDS_residualized	-0.32263586	0.094381586	true
COG:COG1216	GT2 glycosyltransferase	mucosal	Streptococcus	Bacillota	genus_size_GC_CDS_residualized	-0.25974494	0.094381586	true
COG:COG1216	GT2 glycosyltransferase	mucosal	Veillonella	Bacillota	genus_size_GC_CDS_residualized	-0.1346047	0.094381586	true
COG:COG1216	GT2 glycosyltransferase	mucosal	Porphyromonas	Bacteroidota	genus_size_GC_CDS_residualized	0.07150526	0.094381586	false
COG:COG1216	GT2 glycosyltransferase	mucosal	Prevotella	Bacteroidota	genus_size_GC_CDS_residualized	-0.091592	0.094381586	false
COG:COG1216	GT2 glycosyltransferase	mucosal	Segatella	Bacteroidota	genus_size_GC_CDS_residualized	-0.13052699	0.094381586	true
COG:COG1216	GT2 glycosyltransferase	mucosal	Campylobacter	Campylobacterota	genus_size_GC_CDS_residualized	0.04387794	0.094381586	false
COG:COG1216	GT2 glycosyltransferase	mucosal	Fusobacterium	Fusobacteriota	genus_size_GC_CDS_residualized	-0.12001807	0.094381586	true
COG:COG1216	GT2 glycosyltransferase	mucosal	Leptotrichia	Fusobacteriota	genus_size_GC_CDS_residualized	-0.8319947	0.094381586	true
COG:COG1216	GT2 glycosyltransferase	mucosal	Neisseria	Pseudomonadota	genus_size_GC_CDS_residualized	0.03340985	0.094381586	false
PFAM:PF01337	Barstar	mucosal	Actinomyces	Actinomycetota	unadjusted	0	0.061290216	false
PFAM:PF01337	Barstar	mucosal	Rothia	Actinomycetota	unadjusted	0	0.061290216	false
PFAM:PF01337	Barstar	mucosal	Gemella	Bacillota	unadjusted	0	0.061290216	false
PFAM:PF01337	Barstar	mucosal	Selenomonas	Bacillota	unadjusted	0	0.061290216	false
PFAM:PF01337	Barstar	mucosal	Streptococcus	Bacillota	unadjusted	-0.12833333	0.061290216	true
PFAM:PF01337	Barstar	mucosal	Veillonella	Bacillota	unadjusted	-0.22580397	0.061290216	true
PFAM:PF01337	Barstar	mucosal	Porphyromonas	Bacteroidota	unadjusted	0	0.061290216	false
PFAM:PF01337	Barstar	mucosal	Prevotella	Bacteroidota	unadjusted	0	0.061290216	false
PFAM:PF01337	Barstar	mucosal	Segatella	Bacteroidota	unadjusted	0	0.061290216	false
PFAM:PF01337	Barstar	mucosal	Campylobacter	Campylobacterota	unadjusted	-0.08333331	0.061290216	true
PFAM:PF01337	Barstar	mucosal	Fusobacterium	Fusobacteriota	unadjusted	-0.6223232	0.061290216	true
PFAM:PF01337	Barstar	mucosal	Leptotrichia	Fusobacteriota	unadjusted	0	0.061290216	false
PFAM:PF01337	Barstar	mucosal	Neisseria	Pseudomonadota	unadjusted	-0.13188407	0.061290216	true
PFAM:PF01337	Barstar	mucosal	Actinomyces	Actinomycetota	genus_size_GC_CDS_residualized	-0.079175316	0.061290216	true
PFAM:PF01337	Barstar	mucosal	Rothia	Actinomycetota	genus_size_GC_CDS_residualized	-0.14926812	0.061290216	true
PFAM:PF01337	Barstar	mucosal	Gemella	Bacillota	genus_size_GC_CDS_residualized	0.009320933	0.061290216	false
PFAM:PF01337	Barstar	mucosal	Selenomonas	Bacillota	genus_size_GC_CDS_residualized	0.0492969	0.061290216	false
PFAM:PF01337	Barstar	mucosal	Streptococcus	Bacillota	genus_size_GC_CDS_residualized	-0.14397141	0.061290216	true
PFAM:PF01337	Barstar	mucosal	Veillonella	Bacillota	genus_size_GC_CDS_residualized	-0.23224106	0.061290216	true
PFAM:PF01337	Barstar	mucosal	Porphyromonas	Bacteroidota	genus_size_GC_CDS_residualized	-0.10064136	0.061290216	true
PFAM:PF01337	Barstar	mucosal	Prevotella	Bacteroidota	genus_size_GC_CDS_residualized	0.00029275194	0.061290216	false
PFAM:PF01337	Barstar	mucosal	Segatella	Bacteroidota	genus_size_GC_CDS_residualized	-0.029433664	0.061290216	false
PFAM:PF01337	Barstar	mucosal	Campylobacter	Campylobacterota	genus_size_GC_CDS_residualized	-0.12363023	0.061290216	true
PFAM:PF01337	Barstar	mucosal	Fusobacterium	Fusobacteriota	genus_size_GC_CDS_residualized	-0.6058888	0.061290216	true
PFAM:PF01337	Barstar	mucosal	Leptotrichia	Fusobacteriota	genus_size_GC_CDS_residualized	0.00091265154	0.061290216	false
PFAM:PF01337	Barstar	mucosal	Neisseria	Pseudomonadota	genus_size_GC_CDS_residualized	-0.11870859	0.061290216	true
PFAM:PF13413	HTH_25	plaque	Actinomyces	Actinomycetota	unadjusted	0.025641028	0.10989882	false
PFAM:PF13413	HTH_25	plaque	Rothia	Actinomycetota	unadjusted	0.1831579	0.10989882	true
PFAM:PF13413	HTH_25	plaque	Gemella	Bacillota	unadjusted	0	0.10989882	false
PFAM:PF13413	HTH_25	plaque	Selenomonas	Bacillota	unadjusted	0.16666669	0.10989882	true
PFAM:PF13413	HTH_25	plaque	Streptococcus	Bacillota	unadjusted	0.01166667	0.10989882	false
PFAM:PF13413	HTH_25	plaque	Veillonella	Bacillota	unadjusted	0.16316092	0.10989882	true
PFAM:PF13413	HTH_25	plaque	Porphyromonas	Bacteroidota	unadjusted	0.18	0.10989882	true
PFAM:PF13413	HTH_25	plaque	Prevotella	Bacteroidota	unadjusted	-0.013157895	0.10989882	false
PFAM:PF13413	HTH_25	plaque	Segatella	Bacteroidota	unadjusted	0	0.10989882	false
PFAM:PF13413	HTH_25	plaque	Campylobacter	Campylobacterota	unadjusted	0	0.10989882	false
PFAM:PF13413	HTH_25	plaque	Fusobacterium	Fusobacteriota	unadjusted	0	0.10989882	false
PFAM:PF13413	HTH_25	plaque	Leptotrichia	Fusobacteriota	unadjusted	0.33333334	0.10989882	true
PFAM:PF13413	HTH_25	plaque	Neisseria	Pseudomonadota	unadjusted	0.028695673	0.10989882	false
PFAM:PF13413	HTH_25	plaque	Actinomyces	Actinomycetota	genus_size_GC_CDS_residualized	0.029432032	0.10989882	false
PFAM:PF13413	HTH_25	plaque	Rothia	Actinomycetota	genus_size_GC_CDS_residualized	0.10990646	0.10989882	true
PFAM:PF13413	HTH_25	plaque	Gemella	Bacillota	genus_size_GC_CDS_residualized	0.0038887558	0.10989882	false
PFAM:PF13413	HTH_25	plaque	Selenomonas	Bacillota	genus_size_GC_CDS_residualized	0.18815123	0.10989882	true
PFAM:PF13413	HTH_25	plaque	Streptococcus	Bacillota	genus_size_GC_CDS_residualized	0.0022225713	0.10989882	false
PFAM:PF13413	HTH_25	plaque	Veillonella	Bacillota	genus_size_GC_CDS_residualized	0.16001697	0.10989882	true
PFAM:PF13413	HTH_25	plaque	Porphyromonas	Bacteroidota	genus_size_GC_CDS_residualized	0.113832116	0.10989882	true
PFAM:PF13413	HTH_25	plaque	Prevotella	Bacteroidota	genus_size_GC_CDS_residualized	-0.00049908506	0.10989882	false
PFAM:PF13413	HTH_25	plaque	Segatella	Bacteroidota	genus_size_GC_CDS_residualized	-0.0075112176	0.10989882	false
PFAM:PF13413	HTH_25	plaque	Campylobacter	Campylobacterota	genus_size_GC_CDS_residualized	0.0074755857	0.10989882	false
PFAM:PF13413	HTH_25	plaque	Fusobacterium	Fusobacteriota	genus_size_GC_CDS_residualized	0.0026441962	0.10989882	false
PFAM:PF13413	HTH_25	plaque	Leptotrichia	Fusobacteriota	genus_size_GC_CDS_residualized	0.33245626	0.10989882	true
PFAM:PF13413	HTH_25	plaque	Neisseria	Pseudomonadota	genus_size_GC_CDS_residualized	0.05821903	0.10989882	false
RHEA:RHEA:12012	Thiamine kinase	mucosal	Actinomyces	Actinomycetota	unadjusted	-0.12820509	0.089301266	true
RHEA:RHEA:12012	Thiamine kinase	mucosal	Rothia	Actinomycetota	unadjusted	0	0.089301266	false
RHEA:RHEA:12012	Thiamine kinase	mucosal	Gemella	Bacillota	unadjusted	0	0.089301266	false
RHEA:RHEA:12012	Thiamine kinase	mucosal	Selenomonas	Bacillota	unadjusted	-1	0.089301266	true
RHEA:RHEA:12012	Thiamine kinase	mucosal	Streptococcus	Bacillota	unadjusted	0.015	0.089301266	false
RHEA:RHEA:12012	Thiamine kinase	mucosal	Veillonella	Bacillota	unadjusted	-0.14015152	0.089301266	true
RHEA:RHEA:12012	Thiamine kinase	mucosal	Porphyromonas	Bacteroidota	unadjusted	-0.13043478	0.089301266	true
RHEA:RHEA:12012	Thiamine kinase	mucosal	Prevotella	Bacteroidota	unadjusted	-0.038647342	0.089301266	false
RHEA:RHEA:12012	Thiamine kinase	mucosal	Segatella	Bacteroidota	unadjusted	0	0.089301266	false
RHEA:RHEA:12012	Thiamine kinase	mucosal	Campylobacter	Campylobacterota	unadjusted	0	0.089301266	false
RHEA:RHEA:12012	Thiamine kinase	mucosal	Fusobacterium	Fusobacteriota	unadjusted	0.02	0.089301266	false
RHEA:RHEA:12012	Thiamine kinase	mucosal	Leptotrichia	Fusobacteriota	unadjusted	0	0.089301266	false
RHEA:RHEA:12012	Thiamine kinase	mucosal	Neisseria	Pseudomonadota	unadjusted	-0.17391305	0.089301266	true
RHEA:RHEA:12012	Thiamine kinase	mucosal	Actinomyces	Actinomycetota	genus_size_GC_CDS_residualized	-0.11094174	0.089301266	true
RHEA:RHEA:12012	Thiamine kinase	mucosal	Rothia	Actinomycetota	genus_size_GC_CDS_residualized	-0.06828146	0.089301266	false
RHEA:RHEA:12012	Thiamine kinase	mucosal	Gemella	Bacillota	genus_size_GC_CDS_residualized	0.009873395	0.089301266	false
RHEA:RHEA:12012	Thiamine kinase	mucosal	Selenomonas	Bacillota	genus_size_GC_CDS_residualized	-0.97537243	0.089301266	true
RHEA:RHEA:12012	Thiamine kinase	mucosal	Streptococcus	Bacillota	genus_size_GC_CDS_residualized	0.0018608125	0.089301266	false
RHEA:RHEA:12012	Thiamine kinase	mucosal	Veillonella	Bacillota	genus_size_GC_CDS_residualized	-0.14971508	0.089301266	true
RHEA:RHEA:12012	Thiamine kinase	mucosal	Porphyromonas	Bacteroidota	genus_size_GC_CDS_residualized	-0.2171417	0.089301266	true
RHEA:RHEA:12012	Thiamine kinase	mucosal	Prevotella	Bacteroidota	genus_size_GC_CDS_residualized	0.023679934	0.089301266	false
RHEA:RHEA:12012	Thiamine kinase	mucosal	Segatella	Bacteroidota	genus_size_GC_CDS_residualized	0.021284834	0.089301266	false
RHEA:RHEA:12012	Thiamine kinase	mucosal	Campylobacter	Campylobacterota	genus_size_GC_CDS_residualized	0.03715016	0.089301266	false
RHEA:RHEA:12012	Thiamine kinase	mucosal	Fusobacterium	Fusobacteriota	genus_size_GC_CDS_residualized	0.02513234	0.089301266	false
RHEA:RHEA:12012	Thiamine kinase	mucosal	Leptotrichia	Fusobacteriota	genus_size_GC_CDS_residualized	-0.0014134108	0.089301266	false
RHEA:RHEA:12012	Thiamine kinase	mucosal	Neisseria	Pseudomonadota	genus_size_GC_CDS_residualized	-0.11825098	0.089301266	true
PFAM:PF18075	FtsX_ECD	plaque	Actinomyces	Actinomycetota	unadjusted	0.099359006	0.08612586	true
PFAM:PF18075	FtsX_ECD	plaque	Rothia	Actinomycetota	unadjusted	0	0.08612586	false
PFAM:PF18075	FtsX_ECD	plaque	Gemella	Bacillota	unadjusted	0.6	0.08612586	true
PFAM:PF18075	FtsX_ECD	plaque	Selenomonas	Bacillota	unadjusted	0.16666669	0.08612586	true
PFAM:PF18075	FtsX_ECD	plaque	Streptococcus	Bacillota	unadjusted	0.056666628	0.08612586	false
PFAM:PF18075	FtsX_ECD	plaque	Veillonella	Bacillota	unadjusted	0.10629642	0.08612586	true
PFAM:PF18075	FtsX_ECD	plaque	Porphyromonas	Bacteroidota	unadjusted	0.06695652	0.08612586	false
PFAM:PF18075	FtsX_ECD	plaque	Prevotella	Bacteroidota	unadjusted	0.04254599	0.08612586	false
PFAM:PF18075	FtsX_ECD	plaque	Segatella	Bacteroidota	unadjusted	0	0.08612586	false
PFAM:PF18075	FtsX_ECD	plaque	Campylobacter	Campylobacterota	unadjusted	0.5833333	0.08612586	true
PFAM:PF18075	FtsX_ECD	plaque	Fusobacterium	Fusobacteriota	unadjusted	-0.080714256	0.08612586	false
PFAM:PF18075	FtsX_ECD	plaque	Leptotrichia	Fusobacteriota	unadjusted	0	0.08612586	false
PFAM:PF18075	FtsX_ECD	plaque	Neisseria	Pseudomonadota	unadjusted	0.09695652	0.08612586	true
PFAM:PF18075	FtsX_ECD	plaque	Actinomyces	Actinomycetota	genus_size_GC_CDS_residualized	-0.046270236	0.08612586	false
PFAM:PF18075	FtsX_ECD	plaque	Rothia	Actinomycetota	genus_size_GC_CDS_residualized	-0.00033914731	0.08612586	false
PFAM:PF18075	FtsX_ECD	plaque	Gemella	Bacillota	genus_size_GC_CDS_residualized	0.59743565	0.08612586	true
PFAM:PF18075	FtsX_ECD	plaque	Selenomonas	Bacillota	genus_size_GC_CDS_residualized	0.17184786	0.08612586	true
PFAM:PF18075	FtsX_ECD	plaque	Streptococcus	Bacillota	genus_size_GC_CDS_residualized	0.065533705	0.08612586	false
PFAM:PF18075	FtsX_ECD	plaque	Veillonella	Bacillota	genus_size_GC_CDS_residualized	0.11128226	0.08612586	true
PFAM:PF18075	FtsX_ECD	plaque	Porphyromonas	Bacteroidota	genus_size_GC_CDS_residualized	0.13889301	0.08612586	true
PFAM:PF18075	FtsX_ECD	plaque	Prevotella	Bacteroidota	genus_size_GC_CDS_residualized	-0.035524428	0.08612586	false
PFAM:PF18075	FtsX_ECD	plaque	Segatella	Bacteroidota	genus_size_GC_CDS_residualized	-0.043540906	0.08612586	false
PFAM:PF18075	FtsX_ECD	plaque	Campylobacter	Campylobacterota	genus_size_GC_CDS_residualized	0.47400588	0.08612586	true
PFAM:PF18075	FtsX_ECD	plaque	Fusobacterium	Fusobacteriota	genus_size_GC_CDS_residualized	-0.06554643	0.08612586	false
PFAM:PF18075	FtsX_ECD	plaque	Leptotrichia	Fusobacteriota	genus_size_GC_CDS_residualized	0.0046498985	0.08612586	false
PFAM:PF18075	FtsX_ECD	plaque	Neisseria	Pseudomonadota	genus_size_GC_CDS_residualized	0.0025770962	0.08612586	false
KMOD:M00545	Cinnamate degradation	plaque	Actinomyces	Actinomycetota	unadjusted	0.1803775	0.05	true
KMOD:M00545	Cinnamate degradation	plaque	Rothia	Actinomycetota	unadjusted	0.07473684	0.05	true
KMOD:M00545	Cinnamate degradation	plaque	Gemella	Bacillota	unadjusted	0.1	0.05	true
KMOD:M00545	Cinnamate degradation	plaque	Selenomonas	Bacillota	unadjusted	0.08928572	0.05	true
KMOD:M00545	Cinnamate degradation	plaque	Streptococcus	Bacillota	unadjusted	0.03625	0.05	false
KMOD:M00545	Cinnamate degradation	plaque	Veillonella	Bacillota	unadjusted	0.0051020407	0.05	false
KMOD:M00545	Cinnamate degradation	plaque	Porphyromonas	Bacteroidota	unadjusted	0	0.05	false
KMOD:M00545	Cinnamate degradation	plaque	Prevotella	Bacteroidota	unadjusted	0	0.05	false
KMOD:M00545	Cinnamate degradation	plaque	Segatella	Bacteroidota	unadjusted	0	0.05	false
KMOD:M00545	Cinnamate degradation	plaque	Campylobacter	Campylobacterota	unadjusted	0.041666668	0.05	false
KMOD:M00545	Cinnamate degradation	plaque	Fusobacterium	Fusobacteriota	unadjusted	0.011696428	0.05	false
KMOD:M00545	Cinnamate degradation	plaque	Leptotrichia	Fusobacteriota	unadjusted	0	0.05	false
KMOD:M00545	Cinnamate degradation	plaque	Neisseria	Pseudomonadota	unadjusted	0.12527779	0.05	true
KMOD:M00545	Cinnamate degradation	plaque	Actinomyces	Actinomycetota	genus_size_GC_CDS_residualized	0.06470528	0.05	true
KMOD:M00545	Cinnamate degradation	plaque	Rothia	Actinomycetota	genus_size_GC_CDS_residualized	0.08497561	0.05	true
KMOD:M00545	Cinnamate degradation	plaque	Gemella	Bacillota	genus_size_GC_CDS_residualized	0.10206442	0.05	true
KMOD:M00545	Cinnamate degradation	plaque	Selenomonas	Bacillota	genus_size_GC_CDS_residualized	0.09423316	0.05	true
KMOD:M00545	Cinnamate degradation	plaque	Streptococcus	Bacillota	genus_size_GC_CDS_residualized	0.04190781	0.05	false
KMOD:M00545	Cinnamate degradation	plaque	Veillonella	Bacillota	genus_size_GC_CDS_residualized	0.004724007	0.05	false
KMOD:M00545	Cinnamate degradation	plaque	Porphyromonas	Bacteroidota	genus_size_GC_CDS_residualized	0.052255064	0.05	true
KMOD:M00545	Cinnamate degradation	plaque	Prevotella	Bacteroidota	genus_size_GC_CDS_residualized	-0.030115858	0.05	false
KMOD:M00545	Cinnamate degradation	plaque	Segatella	Bacteroidota	genus_size_GC_CDS_residualized	-0.0146184815	0.05	false
KMOD:M00545	Cinnamate degradation	plaque	Campylobacter	Campylobacterota	genus_size_GC_CDS_residualized	-0.030448694	0.05	false
KMOD:M00545	Cinnamate degradation	plaque	Fusobacterium	Fusobacteriota	genus_size_GC_CDS_residualized	0.026479792	0.05	false
KMOD:M00545	Cinnamate degradation	plaque	Leptotrichia	Fusobacteriota	genus_size_GC_CDS_residualized	0.0036801721	0.05	false
KMOD:M00545	Cinnamate degradation	plaque	Neisseria	Pseudomonadota	genus_size_GC_CDS_residualized	0.061321333	0.05	true
PFAM:PF14470	bPH_3	mucosal	Actinomyces	Actinomycetota	unadjusted	-0.0352564	0.085490815	false
PFAM:PF14470	bPH_3	mucosal	Rothia	Actinomycetota	unadjusted	0	0.085490815	false
PFAM:PF14470	bPH_3	mucosal	Gemella	Bacillota	unadjusted	-0.175	0.085490815	true
PFAM:PF14470	bPH_3	mucosal	Selenomonas	Bacillota	unadjusted	0	0.085490815	false
PFAM:PF14470	bPH_3	mucosal	Streptococcus	Bacillota	unadjusted	-0.43166673	0.085490815	true
PFAM:PF14470	bPH_3	mucosal	Veillonella	Bacillota	unadjusted	-0.03125	0.085490815	false
PFAM:PF14470	bPH_3	mucosal	Porphyromonas	Bacteroidota	unadjusted	0	0.085490815	false
PFAM:PF14470	bPH_3	mucosal	Prevotella	Bacteroidota	unadjusted	0	0.085490815	false
PFAM:PF14470	bPH_3	mucosal	Segatella	Bacteroidota	unadjusted	0	0.085490815	false
PFAM:PF14470	bPH_3	mucosal	Campylobacter	Campylobacterota	unadjusted	0	0.085490815	false
PFAM:PF14470	bPH_3	mucosal	Fusobacterium	Fusobacteriota	unadjusted	-0.16329366	0.085490815	true
PFAM:PF14470	bPH_3	mucosal	Leptotrichia	Fusobacteriota	unadjusted	-0.8333333	0.085490815	true
PFAM:PF14470	bPH_3	mucosal	Neisseria	Pseudomonadota	unadjusted	-0.7378261	0.085490815	true
PFAM:PF14470	bPH_3	mucosal	Actinomyces	Actinomycetota	genus_size_GC_CDS_residualized	-0.12735766	0.085490815	true
PFAM:PF14470	bPH_3	mucosal	Rothia	Actinomycetota	genus_size_GC_CDS_residualized	-0.10820339	0.085490815	true
PFAM:PF14470	bPH_3	mucosal	Gemella	Bacillota	genus_size_GC_CDS_residualized	-0.15921614	0.085490815	true
PFAM:PF14470	bPH_3	mucosal	Selenomonas	Bacillota	genus_size_GC_CDS_residualized	0.045102704	0.085490815	false
PFAM:PF14470	bPH_3	mucosal	Streptococcus	Bacillota	genus_size_GC_CDS_residualized	-0.44649267	0.085490815	true
PFAM:PF14470	bPH_3	mucosal	Veillonella	Bacillota	genus_size_GC_CDS_residualized	-0.04461837	0.085490815	false
PFAM:PF14470	bPH_3	mucosal	Porphyromonas	Bacteroidota	genus_size_GC_CDS_residualized	-0.08499262	0.085490815	false
PFAM:PF14470	bPH_3	mucosal	Prevotella	Bacteroidota	genus_size_GC_CDS_residualized	0.050901648	0.085490815	false
PFAM:PF14470	bPH_3	mucosal	Segatella	Bacteroidota	genus_size_GC_CDS_residualized	0.0071314657	0.085490815	false
PFAM:PF14470	bPH_3	mucosal	Campylobacter	Campylobacterota	genus_size_GC_CDS_residualized	-0.023361688	0.085490815	false
PFAM:PF14470	bPH_3	mucosal	Fusobacterium	Fusobacteriota	genus_size_GC_CDS_residualized	-0.14119136	0.085490815	true
PFAM:PF14470	bPH_3	mucosal	Leptotrichia	Fusobacteriota	genus_size_GC_CDS_residualized	-0.831815	0.085490815	true
PFAM:PF14470	bPH_3	mucosal	Neisseria	Pseudomonadota	genus_size_GC_CDS_residualized	-0.7199167	0.085490815	true
RHEA:RHEA:10532	Tryptophan synthase	mucosal	Actinomyces	Actinomycetota	unadjusted	2.9802322e-8	0.08946771	false
RHEA:RHEA:10532	Tryptophan synthase	mucosal	Rothia	Actinomycetota	unadjusted	-0.052631557	0.08946771	false
RHEA:RHEA:10532	Tryptophan synthase	mucosal	Gemella	Bacillota	unadjusted	-1	0.08946771	true
RHEA:RHEA:10532	Tryptophan synthase	mucosal	Selenomonas	Bacillota	unadjusted	0	0.08946771	false
RHEA:RHEA:10532	Tryptophan synthase	mucosal	Streptococcus	Bacillota	unadjusted	-0.24000004	0.08946771	true
RHEA:RHEA:10532	Tryptophan synthase	mucosal	Veillonella	Bacillota	unadjusted	0	0.08946771	false
RHEA:RHEA:10532	Tryptophan synthase	mucosal	Porphyromonas	Bacteroidota	unadjusted	-0.3478261	0.08946771	true
RHEA:RHEA:10532	Tryptophan synthase	mucosal	Prevotella	Bacteroidota	unadjusted	-0.4259259	0.08946771	true
RHEA:RHEA:10532	Tryptophan synthase	mucosal	Segatella	Bacteroidota	unadjusted	0	0.08946771	false
RHEA:RHEA:10532	Tryptophan synthase	mucosal	Campylobacter	Campylobacterota	unadjusted	0	0.08946771	false
RHEA:RHEA:10532	Tryptophan synthase	mucosal	Fusobacterium	Fusobacteriota	unadjusted	-0.26999998	0.08946771	true
RHEA:RHEA:10532	Tryptophan synthase	mucosal	Leptotrichia	Fusobacteriota	unadjusted	0	0.08946771	false
RHEA:RHEA:10532	Tryptophan synthase	mucosal	Neisseria	Pseudomonadota	unadjusted	0	0.08946771	false
RHEA:RHEA:10532	Tryptophan synthase	mucosal	Actinomyces	Actinomycetota	genus_size_GC_CDS_residualized	-0.58987284	0.08946771	true
RHEA:RHEA:10532	Tryptophan synthase	mucosal	Rothia	Actinomycetota	genus_size_GC_CDS_residualized	0.033612218	0.08946771	false
RHEA:RHEA:10532	Tryptophan synthase	mucosal	Gemella	Bacillota	genus_size_GC_CDS_residualized	-0.9233594	0.08946771	true
RHEA:RHEA:10532	Tryptophan synthase	mucosal	Selenomonas	Bacillota	genus_size_GC_CDS_residualized	0.07261466	0.08946771	false
RHEA:RHEA:10532	Tryptophan synthase	mucosal	Streptococcus	Bacillota	genus_size_GC_CDS_residualized	-0.24638979	0.08946771	true
RHEA:RHEA:10532	Tryptophan synthase	mucosal	Veillonella	Bacillota	genus_size_GC_CDS_residualized	-0.07018468	0.08946771	false
RHEA:RHEA:10532	Tryptophan synthase	mucosal	Porphyromonas	Bacteroidota	genus_size_GC_CDS_residualized	-0.25744596	0.08946771	true
RHEA:RHEA:10532	Tryptophan synthase	mucosal	Prevotella	Bacteroidota	genus_size_GC_CDS_residualized	-0.09647821	0.08946771	true
RHEA:RHEA:10532	Tryptophan synthase	mucosal	Segatella	Bacteroidota	genus_size_GC_CDS_residualized	0.20288804	0.08946771	false
RHEA:RHEA:10532	Tryptophan synthase	mucosal	Campylobacter	Campylobacterota	genus_size_GC_CDS_residualized	-0.1452401	0.08946771	true
RHEA:RHEA:10532	Tryptophan synthase	mucosal	Fusobacterium	Fusobacteriota	genus_size_GC_CDS_residualized	-0.14971504	0.08946771	true
RHEA:RHEA:10532	Tryptophan synthase	mucosal	Leptotrichia	Fusobacteriota	genus_size_GC_CDS_residualized	0.017342048	0.08946771	false
RHEA:RHEA:10532	Tryptophan synthase	mucosal	Neisseria	Pseudomonadota	genus_size_GC_CDS_residualized	-0.12129685	0.08946771	true
