## Supplementary Table 5 for "Shared genomic features of oral bacterial habitat specialization"

Pfam	n_proteins	n_genomes	n_HMT	n_genera	n_distinct_MMseqs_X5_clusters	max_genera_in_a_single_cluster	n_clusters_reaching_ge3_genera	fraction_proteins_single_Pfam	n_distinct_domain_architectures	top_cluster_id	top_cluster_genus_count	top_architecture
PF01337	150	144	15	5	12	1	0	1	1	GCA9018733951_00630	1	PF01337
PF01638	1524	814	44	12	73	5	3	0.860236220472441	23	GCA_007990385.1_00101	5	PF01638;PF01047;PF01638;PF04182;PF12802;PF13412;PF13463;PF01047;PF01638;PF01047;PF01638;PF01978;PF12802;PF13412;PF13463
PF01745	1243	1017	43	13	15	3	2	0	2	GCA0028925951_00471	3	PF01715;PF01745;PF00004;PF01715;PF01745
PF04072	491	402	26	11	15	4	1	1	1	GCA_938041155.1_01955	4	PF04072
PF07366	267	251	22	9	17	3	1	0.00749063670411985	3	GCA_900490785.1_01837	3	PF07366;PF12680;PF07366;PF12680;PF14534;PF07366
PF10604	139	131	12	6	13	1	0	0.37410071942446044	5	GCA9160502051_00083	1	PF10604;PF08327;PF10604;PF03364;PF10604;PF03364;PF08327;PF10604
PF12680	524	376	29	10	34	3	2	0.3969465648854962	12	GCA_900490785.1_01837	3	PF07366;PF12680;PF12680;PF07366;PF12680;PF14534;PF12680;PF13474;PF26061
PF13413	650	535	24	9	23	2	0	0.35384615384615387	15	GCA0018110751_00766	2	PF13413;PF13413;PF13464;PF01381;PF12844;PF13413;PF13443;PF13560;PF13413;PF13560
PF13577	57	56	14	9	14	2	0	0.9122807017543859	2	GCA_001815315.1_01350	2	PF13577;PF08332;PF12680;PF13474;PF13577;PF14534
PF13676	273	238	32	11	69	2	0	0.326007326007326	24	GCA_905372815.1_01414	2	PF13676;PF01582;PF08937;PF13676;PF01582;PF13676;PF08357;PF13676
PF14470	314	314	19	7	6	2	0	0	2	GCA9023856051_01162	2	PF08000;PF14470;PF09851;PF14470
PF18075	971	971	40	11	12	2	0	0.13903192584963955	2	GCA_018127865.1_00831	2	PF02687;PF18075;PF18075
PF22166	314	312	15	7	7	4	1	0	11	GCA0311907751_01658	4	PF01047;PF12802;PF22166;PF22381;PF01047;PF22166;PF22381;PF01047;PF12802;PF22166;PF01047;PF09339;PF12802;PF22166;PF22381
