## Supplementary Table 6 for "Shared genomic features of oral bacterial habitat specialization"

genus	hmt	gca	bp	orientation	Ecology	contig	HxlR_protein_id	HxlR_start	HxlR_end	HxlR_strand	SnoaL_2_protein_id	SnoaL_2_start	SnoaL_2_end	SnoaL_2_strand
Prevotella	HMT-643	GCA_000261025.1	132	divergent	plaque	GCA_000261025.1|CP003503.1	GCA_000261025.1_01308	936051	936365	+	GCA_000261025.1_01307	935511	935918	-
Streptococcus	HMT-755	GCA_000305335.2	145	divergent	mucosal	GCA_000305335.2|CP002888.1	GCA_000305335.2_01180	1259455	1259784	+	GCA_000305335.2_01179	1258920	1259309	-
Neisseria	HMT-598	GCA_001061435.1	2124	same-strand	plaque	GCA_001061435.1|JVVT01000084.1	GCA_001061435.1_01454	56075	56572	+	GCA_001061435.1_01450	53588	53950	+
Actinomyces	HMT-176	GCA_001956355.1	86	divergent	plaque	GCA_001956355.1|MSRH01000026.1	GCA_001956355.1_01712	25428	25859	-	GCA_001956355.1_01713	25946	26926	+
Actinomyces	HMT-176	GCA_001956415.1	86	divergent	plaque	GCA_001956415.1|MSRI01000040.1	GCA_001956415.1_02659	9816	10247	+	GCA_001956415.1_02658	8749	9729	-
Prevotella	HMT-643	GCA_002753835.1	132	divergent	plaque	GCA_002753835.1|PEKN01000002.1	GCA_002753835.1_02301	540097	540417	-	GCA_002753835.1_02302	540550	540957	+
Streptococcus	HMT-755	GCA_009716995.1	145	divergent	mucosal	GCA_009716995.1|WMXQ01000001.1	GCA_009716995.1_00598	520234	520563	-	GCA_009716995.1_00599	520709	521098	+
Streptococcus	HMT-755	GCA_009717225.1	145	divergent	mucosal	GCA_009717225.1|WMYD01000001.1	GCA_009717225.1_00519	525625	525954	-	GCA_009717225.1_00520	526100	526489	+
Streptococcus	HMT-644	GCA_013267515.1	137	divergent	plaque	GCA_013267515.1|CP053999.1	GCA_013267515.1_00079	76678	77016	+	GCA_013267515.1_00078	76148	76540	-
Actinomyces	HMT-176	GCA_031296595.1	86	divergent	plaque	GCA_031296595.1|JASPFA010000045.1	GCA_031296595.1_02612	4831	5262	-	GCA_031296595.1_02613	5349	6329	+
Porphyromonas	HMT-619	GCA_000467995.1	140	divergent	plaque	gnl|Prokka|GCA0004679951_103	GCA0004679951_01589	341	655	-	GCA0004679951_01590	796	1293	+
Streptococcus	HMT-622	GCA_001588735.1	150	divergent	plaque	gnl|Prokka|GCA0015887351_6	GCA0015887351_00898	9611	9943	-	GCA0015887351_00899	10094	10483	+
Streptococcus	HMT-411	GCA_001808725.1	148	divergent	mucosal	GCA_001808725.1|KV794409.1	GCA_001808725.1_00571	112271	112603	+	GCA_001808725.1_00570	111733	112122	-
Actinomyces	HMT-176	GCA_001956505.1	86	divergent	plaque	GCA_001956505.1|MSRQ01000029.1	GCA_001956505.1_01908	4849	5280	-	GCA_001956505.1_01909	5367	6347	+
Actinomyces	HMT-176	GCA_001956585.1	86	divergent	plaque	GCA_001956585.1|MSRR01000033.1	GCA_001956585.1_02530	8033	8464	+	GCA_001956585.1_02529	6966	7946	-
Actinomyces	HMT-176	GCA_001956635.1	86	divergent	plaque	GCA_001956635.1|MSRT01000029.1	GCA_001956635.1_02338	9569	9919	+	GCA_001956635.1_02337	8502	9482	-
Porphyromonas	HMT-619	GCA_002204455.1	139	divergent	plaque	gnl|Prokka|GCA0022044551_12	GCA0022044551_01150	358875	359189	+	GCA0022044551_01149	358241	358735	-
Porphyromonas	HMT-619	GCA_002529145.1	139	divergent	plaque	gnl|Prokka|GCA0025291451_78	GCA0025291451_01481	66506	66820	+	GCA0025291451_01480	65872	66366	-
Porphyromonas	HMT-619	GCA_002529365.1	140	divergent	plaque	gnl|Prokka|GCA0025293651_33	GCA0025293651_00170	46074	46388	+	GCA0025293651_00169	45436	45933	-
Streptococcus	HMT-755	GCA_009717245.1	145	divergent	mucosal	GCA_009717245.1|WMYE01000001.1	GCA_009717245.1_00615	520066	520395	-	GCA_009717245.1_00616	520541	520930	+
Porphyromonas	HMT-619	GCA_000271945.1	132	divergent	plaque	gnl|Prokka|GCA0002719451_69	GCA0002719451_01469	175237	175551	+	GCA0002719451_01468	174697	175104	-
Porphyromonas	HMT-619	GCA_001263815.1	132	divergent	plaque	gnl|Prokka|GCA0012638151_1	GCA0012638151_01134	1278372	1278686	-	GCA0012638151_01135	1278819	1279226	+
Streptococcus	HMT-622	GCA_001588975.1	150	divergent	plaque	gnl|Prokka|GCA0015889751_25	GCA0015889751_01835	139659	139991	-	GCA0015889751_01836	140142	140531	+
Actinomyces	HMT-176	GCA_001937475.1	86	divergent	plaque	GCA_001937475.1|MSKZ01000026.1	GCA_001937475.1_02024	4946	5377	+	GCA_001937475.1_02023	3879	4859	-
Actinomyces	HMT-176	GCA_001937615.1	86	divergent	plaque	GCA_001937615.1|MSLB01000024.1	GCA_001937615.1_02170	4459	4890	+	GCA_001937615.1_02169	3392	4372	-
Actinomyces	HMT-176	GCA_001956555.1	86	divergent	plaque	GCA_001956555.1|MSRS01000018.1	GCA_001956555.1_01665	5378	5809	+	GCA_001956555.1_01664	4311	5291	-
Porphyromonas	HMT-619	GCA_002892595.1	132	divergent	plaque	gnl|Prokka|GCA0028925951_1	GCA0028925951_00744	880958	881272	+	GCA0028925951_00743	880418	880825	-
Streptococcus	HMT-755	GCA_009717055.1	145	divergent	mucosal	GCA_009717055.1|WMXU01000001.1	GCA_009717055.1_00566	525697	526026	-	GCA_009717055.1_00567	526172	526561	+
Streptococcus	HMT-755	GCA_009717165.1	145	divergent	mucosal	GCA_009717165.1|WMYA01000001.1	GCA_009717165.1_00521	418563	418892	-	GCA_009717165.1_00522	419038	419427	+
Actinomyces	HMT-176	GCA_031296715.1	86	divergent	plaque	GCA_031296715.1|JASPFF010000052.1	GCA_031296715.1_02507	4830	5261	-	GCA_031296715.1_02508	5348	6328	+
Actinomyces	HMT-176	GCA_001956485.1	86	divergent	plaque	GCA_001956485.1|MSRO01000031.1	GCA_001956485.1_02309	8067	8498	+	GCA_001956485.1_02308	7000	7980	-
Actinomyces	HMT-176	GCA_001956575.1	86	divergent	plaque	GCA_001956575.1|MSRN01000008.1	GCA_001956575.1_00834	9582	10013	+	GCA_001956575.1_00833	8515	9495	-
Porphyromonas	HMT-619	GCA_002754055.1	140	divergent	plaque	gnl|Prokka|GCA0027540551_1	GCA0027540551_01668	1917588	1917902	+	GCA0027540551_01667	1916950	1917447	-
Streptococcus	HMT-021	GCA_028308465.1	145	divergent	mucosal	gnl|Prokka|GCA0283084651_118	GCA0283084651_01529	13149	13478	+	GCA0283084651_01528	12614	13003	-
Actinomyces	HMT-176	GCA_031296655.1	86	divergent	plaque	GCA_031296655.1|JASPFD010000029.1	GCA_031296655.1_02614	4830	5261	-	GCA_031296655.1_02615	5348	6328	+
Porphyromonas	HMT-619	GCA_000007585.1	132	divergent	plaque	gnl|Prokka|GCA0000075851_1	GCA0000075851_00744	880958	881272	+	GCA0000075851_00743	880418	880825	-
Streptococcus	HMT-622	GCA_000017005.1	150	divergent	plaque	gnl|Prokka|GCA0000170051_1	GCA0000170051_00336	370308	370640	-	GCA0000170051_00337	370791	371180	+
Prevotella	HMT-643	GCA_001548195.1	132	divergent	plaque	GCA_001548195.1|AP014925.1	GCA_001548195.1_02254	1969652	1969966	-	GCA_001548195.1_02255	1970099	1970506	+
Porphyromonas	HMT-619	GCA_002753975.1	140	divergent	plaque	gnl|Prokka|GCA0027539751_1	GCA0027539751_01797	2013520	2013834	-	GCA0027539751_01798	2013975	2014472	+
Porphyromonas	HMT-619	GCA_002754095.1	132	divergent	plaque	gnl|Prokka|GCA0027540951_1	GCA0027540951_00347	402677	402991	+	GCA0027540951_00346	402137	402544	-
Streptococcus	HMT-411	GCA_003469565.1	73	divergent	mucosal	GCA_003469565.1|QSKM01000008.1	GCA_003469565.1_02023	24980	25381	+	GCA_003469565.1_02022	24517	24906	-
Streptococcus	HMT-755	GCA_009717065.1	145	divergent	mucosal	GCA_009717065.1|WMXW01000005.1	GCA_009717065.1_01491	19741	20070	+	GCA_009717065.1_01490	19206	19595	-
Streptococcus	HMT-622	GCA_001589035.1	150	divergent	plaque	gnl|Prokka|GCA0015890351_42	GCA0015890351_01646	52156	52488	-	GCA0015890351_01647	52639	53028	+
Streptococcus	HMT-755	GCA_009717115.1	145	divergent	mucosal	GCA_009717115.1|WMXX01000001.1	GCA_009717115.1_00074	19437	19766	+	GCA_009717115.1_00073	18902	19291	-
Streptococcus	HMT-644	GCA_000234035.1	137	divergent	plaque	GCA_000234035.1|JH376755.1	GCA_000234035.1_01235	106196	106534	-	GCA_000234035.1_01236	106672	107064	+
Prevotella	HMT-693	GCA_002204475.1	220	divergent	plaque	GCA_002204475.1|NHRW01000001.1	GCA_002204475.1_01702	1933828	1934187	+	GCA_002204475.1_01701	1932795	1933607	-
Streptococcus	HMT-755	GCA_009717045.1	145	divergent	mucosal	GCA_009717045.1|WMXV01000002.1	GCA_009717045.1_00972	19858	20187	+	GCA_009717045.1_00971	19323	19712	-
Streptococcus	HMT-755	GCA_009717465.1	145	divergent	mucosal	GCA_009717465.1|WMYQ01000001.1	GCA_009717465.1_00881	527765	528094	-	GCA_009717465.1_00882	528240	528629	+
Prevotella	HMT-693	GCA_018127845.1	226	divergent	plaque	GCA_018127845.1|CP072335.1	GCA_018127845.1_00420	490078	490437	+	GCA_018127845.1_00419	489045	489851	-
Actinomyces	HMT-176	GCA_001956565.1	86	divergent	plaque	GCA_001956565.1|MSRU01000010.1	GCA_001956565.1_01015	9586	10017	+	GCA_001956565.1_01014	8519	9499	-
Prevotella	HMT-643	GCA_002763535.1	133	divergent	plaque	GCA_002763535.1|CP024696.1	GCA_002763535.1_01935	2208529	2208762	-	GCA_002763535.1_01936	2208896	2209300	+
Streptococcus	HMT-755	GCA_009717105.1	145	divergent	mucosal	GCA_009717105.1|WMXY01000001.1	GCA_009717105.1_00149	59258	59587	+	GCA_009717105.1_00148	58723	59112	-
Streptococcus	HMT-622	GCA_009730535.1	150	divergent	plaque	gnl|Prokka|GCA0097305351_1	GCA0097305351_01684	1739986	1740318	-	GCA0097305351_01685	1740469	1740858	+
Streptococcus	HMT-755	GCA_009738225.1	145	divergent	mucosal	GCA_009738225.1|CP018187.1	GCA_009738225.1_00945	919789	920118	-	GCA_009738225.1_00946	920264	920653	+
Actinomyces	HMT-176	GCA_001956515.1	86	divergent	plaque	GCA_001956515.1|MSRP01000001.1	GCA_001956515.1_00008	9610	10041	+	GCA_001956515.1_00007	8543	9523	-
Porphyromonas	HMT-619	GCA_002754075.1	140	divergent	plaque	gnl|Prokka|GCA0027540751_1	GCA0027540751_00724	832408	832722	+	GCA0027540751_00723	831770	832267	-
Prevotella	HMT-693	GCA_018127825.1	220	divergent	plaque	GCA_018127825.1|CP072339.1	GCA_018127825.1_01137	1339498	1339857	+	GCA_018127825.1_01136	1338465	1339277	-
Actinomyces	HMT-176	GCA_023170065.1	86	divergent	plaque	GCA_023170065.1|AP025697.1	GCA_023170065.1_02638	3072044	3072475	-	GCA_023170065.1_02639	3072562	3073542	+
Streptococcus	HMT-622	GCA_001589145.1	150	divergent	plaque	gnl|Prokka|GCA0015891451_1	GCA0015891451_00274	290611	290943	+	GCA0015891451_00273	290071	290460	-
Streptococcus	HMT-755	GCA_009717495.1	145	divergent	mucosal	GCA_009717495.1|WMYR01000001.1	GCA_009717495.1_00756	527765	528094	-	GCA_009717495.1_00757	528240	528629	+
Prevotella	HMT-643	GCA_002529435.1	132	divergent	plaque	GCA_002529435.1|NSMA01000005.1	GCA_002529435.1_01866	74545	74859	-	GCA_002529435.1_01867	74992	75399	+
Porphyromonas	HMT-619	GCA_002753955.1	139	divergent	plaque	gnl|Prokka|GCA0027539551_1	GCA0027539551_00932	1021822	1022136	+	GCA0027539551_00931	1021188	1021682	-
Streptococcus	HMT-755	GCA_002073515.2	145	divergent	mucosal	GCA_002073515.2|CP020438.2	GCA_002073515.2_01474	1424315	1424644	-	GCA_002073515.2_01475	1424790	1425179	+
Streptococcus	HMT-755	GCA_009717265.1	145	divergent	mucosal	GCA_009717265.1|WMYG01000002.1	GCA_009717265.1_01052	525791	526120	-	GCA_009717265.1_01053	526266	526655	+
Porphyromonas	HMT-619	GCA_002529205.1	140	divergent	plaque	gnl|Prokka|GCA0025292051_94	GCA0025292051_01456	614	928	-	GCA0025292051_01457	1069	1566	+
Prevotella	HMT-643	GCA_001953935.1	132	divergent	plaque	GCA_001953935.1|CP019302.1	GCA_001953935.1_00607	681352	681666	+	GCA_001953935.1_00606	680812	681219	-
Prevotella	HMT-291	GCA_019391855.1	220	divergent	plaque	GCA_019391855.1|JAHXRC010000023.1	GCA_019391855.1_01057	21595	21954	+	GCA_019391855.1_01056	20562	21374	-
