## Supplementary Table 6b for "Shared genomic features of oral bacterial habitat specialization"

HMT	Genus	Phylum	Ecology	n_genomes	n_linked_genomes	linked_genome_fraction
HMT-013	Neisseria	Pseudomonadota	plaque	5	0	0
HMT-021	Streptococcus	Bacillota	mucosal	25	1	0.04
HMT-046	Gemella	Bacillota	plaque	10	0	0
HMT-124	Selenomonas	Bacillota	plaque	7	0	0
HMT-136	Selenomonas	Bacillota	mucosal	6	0	0
HMT-158	Veillonella	Bacillota	mucosal	8	0	0
HMT-160	Veillonella	Bacillota	mucosal	5	0	0
HMT-161	Veillonella	Bacillota	plaque	49	0	0
HMT-169	Actinomyces	Actinomycetota	plaque	8	0	0
HMT-176	Actinomyces	Actinomycetota	plaque	26	16	0.6153846153846154
HMT-188	Rothia	Actinomycetota	plaque	19	0	0
HMT-200	Fusobacterium	Fusobacteriota	plaque	28	0	0
HMT-201	Fusobacterium	Fusobacteriota	mucosal	9	0	0
HMT-202	Fusobacterium	Fusobacteriota	plaque	50	0	0
HMT-222	Leptotrichia	Fusobacteriota	plaque	6	0	0
HMT-279	Porphyromonas	Bacteroidota	mucosal	23	0	0
HMT-291	Prevotella	Bacteroidota	plaque	18	1	0.05555555555555555
HMT-298	Prevotella	Bacteroidota	mucosal	19	0	0
HMT-307	Segatella	Bacteroidota	mucosal	9	0	0
HMT-311	Segatella	Bacteroidota	plaque	7	0	0
HMT-313	Prevotella	Bacteroidota	mucosal	9	0	0
HMT-411	Streptococcus	Bacillota	mucosal	50	2	0.04
HMT-417	Leptotrichia	Fusobacteriota	mucosal	6	0	0
HMT-420	Fusobacterium	Fusobacteriota	plaque	50	0	0
HMT-469	Prevotella	Bacteroidota	mucosal	46	0	0
HMT-476	Neisseria	Pseudomonadota	mucosal	50	0	0
HMT-524	Veillonella	Bacillota	mucosal	33	0	0
HMT-575	Campylobacter	Campylobacterota	mucosal	25	0	0
HMT-598	Neisseria	Pseudomonadota	plaque	18	1	0.05555555555555555
HMT-610	Neisseria	Pseudomonadota	mucosal	23	0	0
HMT-619	Porphyromonas	Bacteroidota	plaque	50	14	0.28
HMT-622	Streptococcus	Bacillota	plaque	50	6	0.12
HMT-626	Gemella	Bacillota	mucosal	8	0	0
HMT-643	Prevotella	Bacteroidota	plaque	36	6	0.16666666666666666
HMT-644	Streptococcus	Bacillota	plaque	50	2	0.04
HMT-681	Rothia	Actinomycetota	mucosal	25	0	0
HMT-686	Streptococcus	Bacillota	plaque	50	0	0
HMT-693	Prevotella	Bacteroidota	plaque	15	3	0.2
HMT-714	Prevotella	Bacteroidota	mucosal	27	0	0
HMT-755	Streptococcus	Bacillota	mucosal	50	15	0.3
HMT-757	Gemella	Bacillota	mucosal	6	0	0
HMT-758	Streptococcus	Bacillota	plaque	50	0	0
HMT-763	Campylobacter	Campylobacterota	plaque	12	0	0
HMT-780	Veillonella	Bacillota	mucosal	8	0	0
HMT-866	Actinomyces	Actinomycetota	mucosal	8	0	0
HMT-893	Actinomyces	Actinomycetota	plaque	18	0	0
HMT-953	Fusobacterium	Fusobacteriota	plaque	11	0	0
