## Supplementary Table 7 for "Shared genomic features of oral bacterial habitat specialization"

model_id	ecology_outcome	genome_adjustment	HMT	Genus	Ecology	Ecology_tier	Y_observed	Y_pred	held_out_genus
original_genusbalanced	original	unadjusted	HMT-013	Neisseria	plaque	High	4.426092816829585	3.0897936820983887	Neisseria
original_genusbalanced	original	unadjusted	HMT-021	Streptococcus	mucosal	Moderate	-4.169188687033987	-1.3839107751846313	Streptococcus
original_genusbalanced	original	unadjusted	HMT-046	Gemella	plaque	High	2.209835745399486	-3.14694881439209	Gemella
original_genusbalanced	original	unadjusted	HMT-124	Selenomonas	plaque	Moderate	11.730837945417736	-2.4323503971099854	Selenomonas
original_genusbalanced	original	unadjusted	HMT-136	Selenomonas	mucosal	Moderate	-1.3885924193313277	-0.914341390132904	Selenomonas
original_genusbalanced	original	unadjusted	HMT-158	Veillonella	mucosal	High	-6.624325016506319	-0.048090994358062744	Veillonella
original_genusbalanced	original	unadjusted	HMT-160	Veillonella	mucosal	High	-4.034446583586506	-0.02825845777988434	Veillonella
original_genusbalanced	original	unadjusted	HMT-161	Veillonella	plaque	Moderate	1.3673818009111878	0.1819702684879303	Veillonella
original_genusbalanced	original	unadjusted	HMT-169	Actinomyces	plaque	Moderate	2.5923706193608425	8.046684265136719	Actinomyces
original_genusbalanced	original	unadjusted	HMT-176	Actinomyces	plaque	High	4.4498710113160005	7.02209997177124	Actinomyces
original_genusbalanced	original	unadjusted	HMT-188	Rothia	plaque	High	3.708972446472135	0.050959959626197815	Rothia
original_genusbalanced	original	unadjusted	HMT-200	Fusobacterium	plaque	High	4.097317085594824	1.8249731063842773	Fusobacterium
original_genusbalanced	original	unadjusted	HMT-201	Fusobacterium	mucosal	Moderate	-3.613119003809152	2.1647627353668213	Fusobacterium
original_genusbalanced	original	unadjusted	HMT-202	Fusobacterium	plaque	Moderate	2.568746442769694	3.5253684520721436	Fusobacterium
original_genusbalanced	original	unadjusted	HMT-222	Leptotrichia	plaque	High	2.086744860320941	0.3264264464378357	Leptotrichia
original_genusbalanced	original	unadjusted	HMT-279	Porphyromonas	mucosal	Moderate	-1.4858439403590642	-1.9166178703308105	Porphyromonas
original_genusbalanced	original	unadjusted	HMT-291	Prevotella	plaque	High	3.7706741670897728	-0.24201634526252747	Prevotella
original_genusbalanced	original	unadjusted	HMT-298	Prevotella	mucosal	Moderate	-5.050579006276433	0.09630874544382095	Prevotella
original_genusbalanced	original	unadjusted	HMT-307	Segatella	mucosal	High	-3.232109197843152	-0.27376729249954224	Segatella
original_genusbalanced	original	unadjusted	HMT-311	Segatella	plaque	High	3.463161526285873	-0.010508432984352112	Segatella
original_genusbalanced	original	unadjusted	HMT-313	Prevotella	mucosal	High	-4.28053931628347	-0.05057363212108612	Prevotella
original_genusbalanced	original	unadjusted	HMT-411	Streptococcus	mucosal	High	-5.918539294190777	-1.3895329236984253	Streptococcus
original_genusbalanced	original	unadjusted	HMT-417	Leptotrichia	mucosal	High	-2.371078634167003	0.1275816559791565	Leptotrichia
original_genusbalanced	original	unadjusted	HMT-420	Fusobacterium	plaque	High	4.081009067448312	1.780867576599121	Fusobacterium
original_genusbalanced	original	unadjusted	HMT-469	Prevotella	mucosal	Moderate	-3.7739413535844566	0.08235994726419449	Prevotella
original_genusbalanced	original	unadjusted	HMT-476	Neisseria	mucosal	High	-3.0847793897113807	0.0025536715984344482	Neisseria
original_genusbalanced	original	unadjusted	HMT-524	Veillonella	mucosal	High	-4.3958729117049264	-0.037874236702919006	Veillonella
original_genusbalanced	original	unadjusted	HMT-575	Campylobacter	mucosal	High	-1.8700273672263377	-0.7677809000015259	Campylobacter
original_genusbalanced	original	unadjusted	HMT-598	Neisseria	plaque	High	4.449264068330489	1.1673768758773804	Neisseria
original_genusbalanced	original	unadjusted	HMT-610	Neisseria	mucosal	Moderate	-5.858732035353467	-0.5927628874778748	Neisseria
original_genusbalanced	original	unadjusted	HMT-619	Porphyromonas	plaque	High	6.051682046962747	0.555471658706665	Porphyromonas
original_genusbalanced	original	unadjusted	HMT-622	Streptococcus	plaque	Moderate	1.128876862046385	0.9604959487915039	Streptococcus
original_genusbalanced	original	unadjusted	HMT-626	Gemella	mucosal	Moderate	-3.532455044531381	-3.1828479766845703	Gemella
original_genusbalanced	original	unadjusted	HMT-643	Prevotella	plaque	High	4.480938064497993	0.3578607141971588	Prevotella
original_genusbalanced	original	unadjusted	HMT-644	Streptococcus	plaque	High	4.258882313001273	0.19439278542995453	Streptococcus
original_genusbalanced	original	unadjusted	HMT-681	Rothia	mucosal	Moderate	-5.611368965066228	-1.2631834745407104	Rothia
original_genusbalanced	original	unadjusted	HMT-686	Streptococcus	plaque	High	2.8054444302742825	-0.2388867884874344	Streptococcus
original_genusbalanced	original	unadjusted	HMT-693	Prevotella	plaque	High	3.8503741595118015	-0.08064998686313629	Prevotella
original_genusbalanced	original	unadjusted	HMT-714	Prevotella	mucosal	High	-4.001608564156566	-0.3657219707965851	Prevotella
original_genusbalanced	original	unadjusted	HMT-755	Streptococcus	mucosal	High	-5.888670166862448	-0.753307044506073	Streptococcus
original_genusbalanced	original	unadjusted	HMT-757	Gemella	mucosal	High	-6.134337438134459	-3.131852626800537	Gemella
original_genusbalanced	original	unadjusted	HMT-758	Streptococcus	plaque	High	2.294143309237772	0.6581112146377563	Streptococcus
original_genusbalanced	original	unadjusted	HMT-763	Campylobacter	plaque	High	3.3583398116117	-0.1494884341955185	Campylobacter
original_genusbalanced	original	unadjusted	HMT-780	Veillonella	mucosal	High	-3.005585079266736	-0.048090994358062744	Veillonella
original_genusbalanced	original	unadjusted	HMT-866	Actinomyces	mucosal	High	-8.525753097204007	-5.326581001281738	Actinomyces
original_genusbalanced	original	unadjusted	HMT-893	Actinomyces	plaque	Moderate	3.352738304425339	5.3952717781066895	Actinomyces
original_genusbalanced	original	unadjusted	HMT-953	Fusobacterium	plaque	High	3.35985254012037	4.026568412780762	Fusobacterium
sourcebalanced_genusbalanced	sourcebalanced	unadjusted	HMT-013	Neisseria	plaque	High	4.426092816829585	0.4572092890739441	Neisseria
sourcebalanced_genusbalanced	sourcebalanced	unadjusted	HMT-021	Streptococcus	mucosal	Moderate	-4.169188687033987	-2.5758800506591797	Streptococcus
sourcebalanced_genusbalanced	sourcebalanced	unadjusted	HMT-046	Gemella	plaque	High	2.209835745399486	-2.8640620708465576	Gemella
sourcebalanced_genusbalanced	sourcebalanced	unadjusted	HMT-124	Selenomonas	plaque	Moderate	11.160751797125105	-3.069758176803589	Selenomonas
sourcebalanced_genusbalanced	sourcebalanced	unadjusted	HMT-136	Selenomonas	mucosal	Moderate	-1.5248222976715204	-0.6854116320610046	Selenomonas
sourcebalanced_genusbalanced	sourcebalanced	unadjusted	HMT-158	Veillonella	mucosal	High	-6.624325016506319	0.12617923319339752	Veillonella
sourcebalanced_genusbalanced	sourcebalanced	unadjusted	HMT-160	Veillonella	mucosal	High	-2.8779913758183575	0.14488141238689423	Veillonella
sourcebalanced_genusbalanced	sourcebalanced	unadjusted	HMT-161	Veillonella	plaque	Moderate	1.3673818009111878	0.3453632593154907	Veillonella
sourcebalanced_genusbalanced	sourcebalanced	unadjusted	HMT-169	Actinomyces	plaque	Moderate	2.7749402399325644	8.4500150680542	Actinomyces
sourcebalanced_genusbalanced	sourcebalanced	unadjusted	HMT-176	Actinomyces	plaque	High	4.070072732246041	7.803123474121094	Actinomyces
sourcebalanced_genusbalanced	sourcebalanced	unadjusted	HMT-188	Rothia	plaque	High	3.708972446472135	0.2221737802028656	Rothia
sourcebalanced_genusbalanced	sourcebalanced	unadjusted	HMT-200	Fusobacterium	plaque	High	4.187374623474319	1.8527507781982422	Fusobacterium
sourcebalanced_genusbalanced	sourcebalanced	unadjusted	HMT-201	Fusobacterium	mucosal	Moderate	-3.7372421961900715	2.2292370796203613	Fusobacterium
sourcebalanced_genusbalanced	sourcebalanced	unadjusted	HMT-202	Fusobacterium	plaque	Moderate	3.0068240385099494	3.494926929473877	Fusobacterium
sourcebalanced_genusbalanced	sourcebalanced	unadjusted	HMT-222	Leptotrichia	plaque	High	2.3349784055310754	1.2263128757476807	Leptotrichia
sourcebalanced_genusbalanced	sourcebalanced	unadjusted	HMT-279	Porphyromonas	mucosal	Moderate	-1.3143361341033082	-1.068835735321045	Porphyromonas
sourcebalanced_genusbalanced	sourcebalanced	unadjusted	HMT-291	Prevotella	plaque	High	3.7706741670897728	0.05717702582478523	Prevotella
sourcebalanced_genusbalanced	sourcebalanced	unadjusted	HMT-298	Prevotella	mucosal	Moderate	-3.501307248215192	0.7795818448066711	Prevotella
sourcebalanced_genusbalanced	sourcebalanced	unadjusted	HMT-307	Segatella	mucosal	High	-3.538220883018017	-0.08697553724050522	Segatella
sourcebalanced_genusbalanced	sourcebalanced	unadjusted	HMT-311	Segatella	plaque	High	3.6060484492510545	0.16356299817562103	Segatella
sourcebalanced_genusbalanced	sourcebalanced	unadjusted	HMT-313	Prevotella	mucosal	High	-4.528935453800488	-0.012054674327373505	Prevotella
sourcebalanced_genusbalanced	sourcebalanced	unadjusted	HMT-411	Streptococcus	mucosal	High	-4.482444877068581	-2.7515878677368164	Streptococcus
sourcebalanced_genusbalanced	sourcebalanced	unadjusted	HMT-417	Leptotrichia	mucosal	High	-2.241070171032371	0.9309139251708984	Leptotrichia
sourcebalanced_genusbalanced	sourcebalanced	unadjusted	HMT-420	Fusobacterium	plaque	High	3.982529693975147	1.80375337600708	Fusobacterium
sourcebalanced_genusbalanced	sourcebalanced	unadjusted	HMT-469	Prevotella	mucosal	Moderate	-3.6418486430897374	0.4492029547691345	Prevotella
sourcebalanced_genusbalanced	sourcebalanced	unadjusted	HMT-476	Neisseria	mucosal	High	-0.878548430728001	-0.12066909670829773	Neisseria
sourcebalanced_genusbalanced	sourcebalanced	unadjusted	HMT-524	Veillonella	mucosal	High	-4.3958729117049264	0.13581369817256927	Veillonella
sourcebalanced_genusbalanced	sourcebalanced	unadjusted	HMT-575	Campylobacter	mucosal	High	-1.560394980137016	-0.5420746207237244	Campylobacter
sourcebalanced_genusbalanced	sourcebalanced	unadjusted	HMT-598	Neisseria	plaque	High	4.355164763022747	-0.017454393208026886	Neisseria
sourcebalanced_genusbalanced	sourcebalanced	unadjusted	HMT-610	Neisseria	mucosal	Moderate	-5.05246959440352	-0.4043962359428406	Neisseria
sourcebalanced_genusbalanced	sourcebalanced	unadjusted	HMT-619	Porphyromonas	plaque	High	6.051682046962747	-0.7504639029502869	Porphyromonas
sourcebalanced_genusbalanced	sourcebalanced	unadjusted	HMT-622	Streptococcus	plaque	Moderate	1.362953950013121	0.10527452826499939	Streptococcus
sourcebalanced_genusbalanced	sourcebalanced	unadjusted	HMT-626	Gemella	mucosal	Moderate	-3.7179784474187003	-2.9113540649414062	Gemella
sourcebalanced_genusbalanced	sourcebalanced	unadjusted	HMT-643	Prevotella	plaque	High	4.480938064497993	1.3256632089614868	Prevotella
sourcebalanced_genusbalanced	sourcebalanced	unadjusted	HMT-644	Streptococcus	plaque	High	4.258882313001273	-0.8388317823410034	Streptococcus
sourcebalanced_genusbalanced	sourcebalanced	unadjusted	HMT-681	Rothia	mucosal	Moderate	-5.611368965066228	-1.0178403854370117	Rothia
sourcebalanced_genusbalanced	sourcebalanced	unadjusted	HMT-686	Streptococcus	plaque	High	2.8847329985248744	-1.464632272720337	Streptococcus
sourcebalanced_genusbalanced	sourcebalanced	unadjusted	HMT-693	Prevotella	plaque	High	3.825953185196082	0.10226568579673767	Prevotella
sourcebalanced_genusbalanced	sourcebalanced	unadjusted	HMT-714	Prevotella	mucosal	High	-4.1368383329986465	-0.6765421628952026	Prevotella
sourcebalanced_genusbalanced	sourcebalanced	unadjusted	HMT-755	Streptococcus	mucosal	High	-5.775382971742255	-1.8571932315826416	Streptococcus
sourcebalanced_genusbalanced	sourcebalanced	unadjusted	HMT-757	Gemella	mucosal	High	-6.134337438134459	-2.862536907196045	Gemella
sourcebalanced_genusbalanced	sourcebalanced	unadjusted	HMT-758	Streptococcus	plaque	High	1.9787388747434747	-0.27711689472198486	Streptococcus
sourcebalanced_genusbalanced	sourcebalanced	unadjusted	HMT-763	Campylobacter	plaque	High	3.3583398116116996	-0.17034700512886047	Campylobacter
sourcebalanced_genusbalanced	sourcebalanced	unadjusted	HMT-780	Veillonella	mucosal	High	-2.841095375500005	0.12617923319339752	Veillonella
sourcebalanced_genusbalanced	sourcebalanced	unadjusted	HMT-866	Actinomyces	mucosal	High	-7.207588990928922	-4.970081806182861	Actinomyces
sourcebalanced_genusbalanced	sourcebalanced	unadjusted	HMT-893	Actinomyces	plaque	Moderate	3.1337680360065163	5.984744071960449	Actinomyces
sourcebalanced_genusbalanced	sourcebalanced	unadjusted	HMT-953	Fusobacterium	plaque	High	3.35985254012037	3.950489044189453	Fusobacterium
original_genusbalanced_covadj	original	foldwise_size_GC_CDS_residualized	HMT-013	Neisseria	plaque	High	4.426092816829585	1.2950949668884277	Neisseria
original_genusbalanced_covadj	original	foldwise_size_GC_CDS_residualized	HMT-021	Streptococcus	mucosal	Moderate	-4.169188687033987	0.484941303730011	Streptococcus
original_genusbalanced_covadj	original	foldwise_size_GC_CDS_residualized	HMT-046	Gemella	plaque	High	2.209835745399486	-1.5885581970214844	Gemella
original_genusbalanced_covadj	original	foldwise_size_GC_CDS_residualized	HMT-124	Selenomonas	plaque	Moderate	11.730837945417736	5.0354108810424805	Selenomonas
original_genusbalanced_covadj	original	foldwise_size_GC_CDS_residualized	HMT-136	Selenomonas	mucosal	Moderate	-1.3885924193313277	3.1225056648254395	Selenomonas
original_genusbalanced_covadj	original	foldwise_size_GC_CDS_residualized	HMT-158	Veillonella	mucosal	High	-6.624325016506319	-2.9093270301818848	Veillonella
original_genusbalanced_covadj	original	foldwise_size_GC_CDS_residualized	HMT-160	Veillonella	mucosal	High	-4.034446583586506	-2.8253321647644043	Veillonella
original_genusbalanced_covadj	original	foldwise_size_GC_CDS_residualized	HMT-161	Veillonella	plaque	Moderate	1.3673818009111878	-3.1147563457489014	Veillonella
original_genusbalanced_covadj	original	foldwise_size_GC_CDS_residualized	HMT-169	Actinomyces	plaque	Moderate	2.5923706193608425	0.7721361517906189	Actinomyces
original_genusbalanced_covadj	original	foldwise_size_GC_CDS_residualized	HMT-176	Actinomyces	plaque	High	4.4498710113160005	-0.16631966829299927	Actinomyces
original_genusbalanced_covadj	original	foldwise_size_GC_CDS_residualized	HMT-188	Rothia	plaque	High	3.708972446472135	-1.9838871955871582	Rothia
original_genusbalanced_covadj	original	foldwise_size_GC_CDS_residualized	HMT-200	Fusobacterium	plaque	High	4.097317085594824	1.9886116981506348	Fusobacterium
original_genusbalanced_covadj	original	foldwise_size_GC_CDS_residualized	HMT-201	Fusobacterium	mucosal	Moderate	-3.613119003809152	0.07825052738189697	Fusobacterium
original_genusbalanced_covadj	original	foldwise_size_GC_CDS_residualized	HMT-202	Fusobacterium	plaque	Moderate	2.568746442769694	1.0482876300811768	Fusobacterium
original_genusbalanced_covadj	original	foldwise_size_GC_CDS_residualized	HMT-222	Leptotrichia	plaque	High	2.086744860320941	-4.593016624450684	Leptotrichia
original_genusbalanced_covadj	original	foldwise_size_GC_CDS_residualized	HMT-279	Porphyromonas	mucosal	Moderate	-1.4858439403590642	2.9692330360412598	Porphyromonas
original_genusbalanced_covadj	original	foldwise_size_GC_CDS_residualized	HMT-291	Prevotella	plaque	High	3.7706741670897728	-0.3175923228263855	Prevotella
original_genusbalanced_covadj	original	foldwise_size_GC_CDS_residualized	HMT-298	Prevotella	mucosal	Moderate	-5.050579006276433	-0.6195905208587646	Prevotella
original_genusbalanced_covadj	original	foldwise_size_GC_CDS_residualized	HMT-307	Segatella	mucosal	High	-3.232109197843152	-2.3046538829803467	Segatella
original_genusbalanced_covadj	original	foldwise_size_GC_CDS_residualized	HMT-311	Segatella	plaque	High	3.463161526285873	0.41337335109710693	Segatella
original_genusbalanced_covadj	original	foldwise_size_GC_CDS_residualized	HMT-313	Prevotella	mucosal	High	-4.28053931628347	-0.6869776248931885	Prevotella
original_genusbalanced_covadj	original	foldwise_size_GC_CDS_residualized	HMT-411	Streptococcus	mucosal	High	-5.918539294190777	0.3312761187553406	Streptococcus
original_genusbalanced_covadj	original	foldwise_size_GC_CDS_residualized	HMT-417	Leptotrichia	mucosal	High	-2.371078634167003	-4.187432765960693	Leptotrichia
original_genusbalanced_covadj	original	foldwise_size_GC_CDS_residualized	HMT-420	Fusobacterium	plaque	High	4.081009067448312	1.702540636062622	Fusobacterium
original_genusbalanced_covadj	original	foldwise_size_GC_CDS_residualized	HMT-469	Prevotella	mucosal	Moderate	-3.7739413535844566	-0.4888809323310852	Prevotella
original_genusbalanced_covadj	original	foldwise_size_GC_CDS_residualized	HMT-476	Neisseria	mucosal	High	-3.0847793897113807	-0.3003411293029785	Neisseria
original_genusbalanced_covadj	original	foldwise_size_GC_CDS_residualized	HMT-524	Veillonella	mucosal	High	-4.3958729117049264	-2.550450325012207	Veillonella
original_genusbalanced_covadj	original	foldwise_size_GC_CDS_residualized	HMT-575	Campylobacter	mucosal	High	-1.8700273672263377	-0.9307337999343872	Campylobacter
original_genusbalanced_covadj	original	foldwise_size_GC_CDS_residualized	HMT-598	Neisseria	plaque	High	4.449264068330489	2.0351009368896484	Neisseria
original_genusbalanced_covadj	original	foldwise_size_GC_CDS_residualized	HMT-610	Neisseria	mucosal	Moderate	-5.858732035353467	0.5189076066017151	Neisseria
original_genusbalanced_covadj	original	foldwise_size_GC_CDS_residualized	HMT-619	Porphyromonas	plaque	High	6.051682046962747	1.8823946714401245	Porphyromonas
original_genusbalanced_covadj	original	foldwise_size_GC_CDS_residualized	HMT-622	Streptococcus	plaque	Moderate	1.128876862046385	0.6212981939315796	Streptococcus
original_genusbalanced_covadj	original	foldwise_size_GC_CDS_residualized	HMT-626	Gemella	mucosal	Moderate	-3.532455044531381	-3.8363747596740723	Gemella
original_genusbalanced_covadj	original	foldwise_size_GC_CDS_residualized	HMT-643	Prevotella	plaque	High	4.480938064497993	0.1726170927286148	Prevotella
original_genusbalanced_covadj	original	foldwise_size_GC_CDS_residualized	HMT-644	Streptococcus	plaque	High	4.258882313001273	0.6260795593261719	Streptococcus
original_genusbalanced_covadj	original	foldwise_size_GC_CDS_residualized	HMT-681	Rothia	mucosal	Moderate	-5.611368965066228	-5.268182277679443	Rothia
original_genusbalanced_covadj	original	foldwise_size_GC_CDS_residualized	HMT-686	Streptococcus	plaque	High	2.8054444302742825	0.9489932656288147	Streptococcus
original_genusbalanced_covadj	original	foldwise_size_GC_CDS_residualized	HMT-693	Prevotella	plaque	High	3.8503741595118015	-0.10122786462306976	Prevotella
original_genusbalanced_covadj	original	foldwise_size_GC_CDS_residualized	HMT-714	Prevotella	mucosal	High	-4.001608564156566	-0.46628957986831665	Prevotella
original_genusbalanced_covadj	original	foldwise_size_GC_CDS_residualized	HMT-755	Streptococcus	mucosal	High	-5.888670166862448	0.014164198189973831	Streptococcus
original_genusbalanced_covadj	original	foldwise_size_GC_CDS_residualized	HMT-757	Gemella	mucosal	High	-6.134337438134459	-1.8436305522918701	Gemella
original_genusbalanced_covadj	original	foldwise_size_GC_CDS_residualized	HMT-758	Streptococcus	plaque	High	2.294143309237772	-0.02536598965525627	Streptococcus
original_genusbalanced_covadj	original	foldwise_size_GC_CDS_residualized	HMT-763	Campylobacter	plaque	High	3.3583398116117	-0.08144134283065796	Campylobacter
original_genusbalanced_covadj	original	foldwise_size_GC_CDS_residualized	HMT-780	Veillonella	mucosal	High	-3.005585079266736	-2.4247384071350098	Veillonella
original_genusbalanced_covadj	original	foldwise_size_GC_CDS_residualized	HMT-866	Actinomyces	mucosal	High	-8.525753097204007	-0.9374650120735168	Actinomyces
original_genusbalanced_covadj	original	foldwise_size_GC_CDS_residualized	HMT-893	Actinomyces	plaque	Moderate	3.352738304425339	-1.1819988489151	Actinomyces
original_genusbalanced_covadj	original	foldwise_size_GC_CDS_residualized	HMT-953	Fusobacterium	plaque	High	3.35985254012037	1.5758411884307861	Fusobacterium
sourcebalanced_genusbalanced_covadj	sourcebalanced	foldwise_size_GC_CDS_residualized	HMT-013	Neisseria	plaque	High	4.426092816829585	1.3676282167434692	Neisseria
sourcebalanced_genusbalanced_covadj	sourcebalanced	foldwise_size_GC_CDS_residualized	HMT-021	Streptococcus	mucosal	Moderate	-4.169188687033987	0.7468706369400024	Streptococcus
sourcebalanced_genusbalanced_covadj	sourcebalanced	foldwise_size_GC_CDS_residualized	HMT-046	Gemella	plaque	High	2.209835745399486	-1.366172194480896	Gemella
sourcebalanced_genusbalanced_covadj	sourcebalanced	foldwise_size_GC_CDS_residualized	HMT-124	Selenomonas	plaque	Moderate	11.160751797125105	4.903939247131348	Selenomonas
sourcebalanced_genusbalanced_covadj	sourcebalanced	foldwise_size_GC_CDS_residualized	HMT-136	Selenomonas	mucosal	Moderate	-1.5248222976715204	3.118393659591675	Selenomonas
sourcebalanced_genusbalanced_covadj	sourcebalanced	foldwise_size_GC_CDS_residualized	HMT-158	Veillonella	mucosal	High	-6.624325016506319	-2.0719895362854004	Veillonella
sourcebalanced_genusbalanced_covadj	sourcebalanced	foldwise_size_GC_CDS_residualized	HMT-160	Veillonella	mucosal	High	-2.8779913758183575	-2.698718309402466	Veillonella
sourcebalanced_genusbalanced_covadj	sourcebalanced	foldwise_size_GC_CDS_residualized	HMT-161	Veillonella	plaque	Moderate	1.3673818009111878	-1.7485134601593018	Veillonella
sourcebalanced_genusbalanced_covadj	sourcebalanced	foldwise_size_GC_CDS_residualized	HMT-169	Actinomyces	plaque	Moderate	2.7749402399325644	1.000853419303894	Actinomyces
sourcebalanced_genusbalanced_covadj	sourcebalanced	foldwise_size_GC_CDS_residualized	HMT-176	Actinomyces	plaque	High	4.070072732246041	0.25955209136009216	Actinomyces
sourcebalanced_genusbalanced_covadj	sourcebalanced	foldwise_size_GC_CDS_residualized	HMT-188	Rothia	plaque	High	3.708972446472135	-1.1331309080123901	Rothia
sourcebalanced_genusbalanced_covadj	sourcebalanced	foldwise_size_GC_CDS_residualized	HMT-200	Fusobacterium	plaque	High	4.187374623474319	2.094026803970337	Fusobacterium
sourcebalanced_genusbalanced_covadj	sourcebalanced	foldwise_size_GC_CDS_residualized	HMT-201	Fusobacterium	mucosal	Moderate	-3.7372421961900715	-0.006597071886062622	Fusobacterium
sourcebalanced_genusbalanced_covadj	sourcebalanced	foldwise_size_GC_CDS_residualized	HMT-202	Fusobacterium	plaque	Moderate	3.0068240385099494	0.9746629595756531	Fusobacterium
sourcebalanced_genusbalanced_covadj	sourcebalanced	foldwise_size_GC_CDS_residualized	HMT-222	Leptotrichia	plaque	High	2.3349784055310754	-4.797861576080322	Leptotrichia
sourcebalanced_genusbalanced_covadj	sourcebalanced	foldwise_size_GC_CDS_residualized	HMT-279	Porphyromonas	mucosal	Moderate	-1.3143361341033082	2.6829748153686523	Porphyromonas
sourcebalanced_genusbalanced_covadj	sourcebalanced	foldwise_size_GC_CDS_residualized	HMT-291	Prevotella	plaque	High	3.7706741670897728	-0.11813779920339584	Prevotella
sourcebalanced_genusbalanced_covadj	sourcebalanced	foldwise_size_GC_CDS_residualized	HMT-298	Prevotella	mucosal	Moderate	-3.501307248215192	-0.41285523772239685	Prevotella
sourcebalanced_genusbalanced_covadj	sourcebalanced	foldwise_size_GC_CDS_residualized	HMT-307	Segatella	mucosal	High	-3.538220883018017	-1.9201709032058716	Segatella
sourcebalanced_genusbalanced_covadj	sourcebalanced	foldwise_size_GC_CDS_residualized	HMT-311	Segatella	plaque	High	3.6060484492510545	0.47193780541419983	Segatella
sourcebalanced_genusbalanced_covadj	sourcebalanced	foldwise_size_GC_CDS_residualized	HMT-313	Prevotella	mucosal	High	-4.528935453800488	-0.4716421663761139	Prevotella
sourcebalanced_genusbalanced_covadj	sourcebalanced	foldwise_size_GC_CDS_residualized	HMT-411	Streptococcus	mucosal	High	-4.482444877068581	1.205534815788269	Streptococcus
sourcebalanced_genusbalanced_covadj	sourcebalanced	foldwise_size_GC_CDS_residualized	HMT-417	Leptotrichia	mucosal	High	-2.241070171032371	-4.222274303436279	Leptotrichia
sourcebalanced_genusbalanced_covadj	sourcebalanced	foldwise_size_GC_CDS_residualized	HMT-420	Fusobacterium	plaque	High	3.982529693975147	1.731797218322754	Fusobacterium
sourcebalanced_genusbalanced_covadj	sourcebalanced	foldwise_size_GC_CDS_residualized	HMT-469	Prevotella	mucosal	Moderate	-3.6418486430897374	-0.28537121415138245	Prevotella
sourcebalanced_genusbalanced_covadj	sourcebalanced	foldwise_size_GC_CDS_residualized	HMT-476	Neisseria	mucosal	High	-0.878548430728001	-0.15358860790729523	Neisseria
sourcebalanced_genusbalanced_covadj	sourcebalanced	foldwise_size_GC_CDS_residualized	HMT-524	Veillonella	mucosal	High	-4.3958729117049264	-1.511253833770752	Veillonella
sourcebalanced_genusbalanced_covadj	sourcebalanced	foldwise_size_GC_CDS_residualized	HMT-575	Campylobacter	mucosal	High	-1.560394980137016	-1.0310126543045044	Campylobacter
sourcebalanced_genusbalanced_covadj	sourcebalanced	foldwise_size_GC_CDS_residualized	HMT-598	Neisseria	plaque	High	4.355164763022747	2.1071066856384277	Neisseria
sourcebalanced_genusbalanced_covadj	sourcebalanced	foldwise_size_GC_CDS_residualized	HMT-610	Neisseria	mucosal	Moderate	-5.05246959440352	0.6428499221801758	Neisseria
sourcebalanced_genusbalanced_covadj	sourcebalanced	foldwise_size_GC_CDS_residualized	HMT-619	Porphyromonas	plaque	High	6.051682046962747	1.7089402675628662	Porphyromonas
sourcebalanced_genusbalanced_covadj	sourcebalanced	foldwise_size_GC_CDS_residualized	HMT-622	Streptococcus	plaque	Moderate	1.362953950013121	2.4620461463928223	Streptococcus
sourcebalanced_genusbalanced_covadj	sourcebalanced	foldwise_size_GC_CDS_residualized	HMT-626	Gemella	mucosal	Moderate	-3.7179784474187003	-3.5169692039489746	Gemella
sourcebalanced_genusbalanced_covadj	sourcebalanced	foldwise_size_GC_CDS_residualized	HMT-643	Prevotella	plaque	High	4.480938064497993	0.33643388748168945	Prevotella
sourcebalanced_genusbalanced_covadj	sourcebalanced	foldwise_size_GC_CDS_residualized	HMT-644	Streptococcus	plaque	High	4.258882313001273	3.358180284500122	Streptococcus
sourcebalanced_genusbalanced_covadj	sourcebalanced	foldwise_size_GC_CDS_residualized	HMT-681	Rothia	mucosal	Moderate	-5.611368965066228	-4.4681782722473145	Rothia
sourcebalanced_genusbalanced_covadj	sourcebalanced	foldwise_size_GC_CDS_residualized	HMT-686	Streptococcus	plaque	High	2.8847329985248744	1.003012776374817	Streptococcus
sourcebalanced_genusbalanced_covadj	sourcebalanced	foldwise_size_GC_CDS_residualized	HMT-693	Prevotella	plaque	High	3.825953185196082	0.08759524673223495	Prevotella
sourcebalanced_genusbalanced_covadj	sourcebalanced	foldwise_size_GC_CDS_residualized	HMT-714	Prevotella	mucosal	High	-4.1368383329986465	-0.2616214454174042	Prevotella
sourcebalanced_genusbalanced_covadj	sourcebalanced	foldwise_size_GC_CDS_residualized	HMT-755	Streptococcus	mucosal	High	-5.775382971742255	0.19876554608345032	Streptococcus
sourcebalanced_genusbalanced_covadj	sourcebalanced	foldwise_size_GC_CDS_residualized	HMT-757	Gemella	mucosal	High	-6.134337438134459	-1.6471507549285889	Gemella
sourcebalanced_genusbalanced_covadj	sourcebalanced	foldwise_size_GC_CDS_residualized	HMT-758	Streptococcus	plaque	High	1.9787388747434747	2.879607677459717	Streptococcus
sourcebalanced_genusbalanced_covadj	sourcebalanced	foldwise_size_GC_CDS_residualized	HMT-763	Campylobacter	plaque	High	3.3583398116116996	-0.7184816002845764	Campylobacter
sourcebalanced_genusbalanced_covadj	sourcebalanced	foldwise_size_GC_CDS_residualized	HMT-780	Veillonella	mucosal	High	-2.841095375500005	-1.0317227840423584	Veillonella
sourcebalanced_genusbalanced_covadj	sourcebalanced	foldwise_size_GC_CDS_residualized	HMT-866	Actinomyces	mucosal	High	-7.207588990928922	-0.41994011402130127	Actinomyces
sourcebalanced_genusbalanced_covadj	sourcebalanced	foldwise_size_GC_CDS_residualized	HMT-893	Actinomyces	plaque	Moderate	3.1337680360065163	-0.869857668876648	Actinomyces
sourcebalanced_genusbalanced_covadj	sourcebalanced	foldwise_size_GC_CDS_residualized	HMT-953	Fusobacterium	plaque	High	3.35985254012037	1.4796886444091797	Fusobacterium
