## Supplementary Table 8 for "Shared genomic features of oral bacterial habitat specialization"

Genus	plaque_HMT	mucosal_HMT	support	delta_PF04072	delta_PF12680	plaque_prevalence_PF04072	mucosal_prevalence_PF04072	plaque_prevalence_PF12680	mucosal_prevalence_PF12680
Campylobacter	HMT-763	HMT-575	100	0.5	0.25	0.5	0	0.25	0
Gemella	HMT-046	HMT-757	59	0	0.3	0	0	0.3	0
Leptotrichia	HMT-222	HMT-417	100	0.16666666666666663	0	1	0.8333333333333334	0	0
Porphyromonas	HMT-619	HMT-279	100	-0.217391304347826	0.29652173913043484	0	0.217391304347826	0.34	0.0434782608695652
Prevotella	HMT-693	HMT-714	100	1	0.162962962962963	1	0	0.2	0.037037037037037
Rothia	HMT-188	HMT-681	100	1	0.8421052631578947	1	0	0.8421052631578947	0
Segatella	HMT-311	HMT-307	100	0.8888888888888888	0.2857142857142857	1	0.1111111111111111	0.2857142857142857	0
Selenomonas	HMT-124	HMT-136	100	0.8571428571428571	0	0.8571428571428571	0	0	0
