## Supplementary Table 9 for "Shared genomic features of oral bacterial habitat specialization"

panel	adjustment	COG_category	ontology_label	n_annotated_COGs	n_pairs	plaque_higher	mucosa_higher	mean_category_delta	median_category_delta	normalized_stat	exact_two_sided_p	exact_maxT_category_FWER_p	category_mapping	n_tested_categories	n_exact_sign_patterns
sister8	genus_size_GC_CDS_residualized	M	Cell wall/membrane/envelope biogenesis	115	8	0	8	-0.021644549222092472	-0.013167576641956058	-2.3016086129190336	0.0078125	0.109375	first_COG2024_category	20	256
sister8	genus_size_GC_CDS_residualized	J	Translation, ribosomal structure and biogenesis	190	8	7	1	0.014060834815850173	0.017195354637792815	2.362623550258898	0.015625	0.09375	first_COG2024_category	20	256
sister8	genus_size_GC_CDS_residualized	N	Cell motility	11	8	6	2	0.052433852260035343	0.06677283687270043	2.1157367304037824	0.0546875	0.3515625	first_COG2024_category	20	256
sister8	genus_size_GC_CDS_residualized	H	Coenzyme transport and metabolism	125	8	2	6	-0.017350379714643736	-0.01477163355052169	-1.9476186184221143	0.0625	0.59375	first_COG2024_category	20	256
sister8	genus_size_GC_CDS_residualized	U	Intracellular trafficking, secretion, and vesicular transport	25	8	3	5	-0.02488032356077524	-0.019267116339092366	-1.6468567891769597	0.078125	0.828125	first_COG2024_category	20	256
sister8	genus_size_GC_CDS_residualized	T	Signal transduction mechanisms	48	8	7	1	0.02781083229835052	0.027149098683175277	1.6725270249300135	0.0859375	0.8203125	first_COG2024_category	20	256
sister8	genus_size_GC_CDS_residualized	O	Posttranslational modification, protein turnover, chaperones	69	8	2	6	-0.018377586692261482	-0.018072057513624243	-1.6386792368329435	0.1171875	0.84375	first_COG2024_category	20	256
sister8	genus_size_GC_CDS_residualized	G	Carbohydrate transport and metabolism	119	8	2	6	-0.017678754661439734	-0.019233107719586848	-1.5177444586024451	0.1328125	0.9296875	first_COG2024_category	20	256
sister8	genus_size_GC_CDS_residualized	V	Defense mechanisms	52	8	3	5	-0.028274369418468552	-0.030603731261319544	-1.489172974144221	0.15625	0.9375	first_COG2024_category	20	256
sister8	genus_size_GC_CDS_residualized	K	Transcription	72	8	6	2	0.009930569115270675	0.010254939595089246	1.2953773737209222	0.2109375	0.9765625	first_COG2024_category	20	256
sister8	genus_size_GC_CDS_residualized	E	Amino acid transport and metabolism	168	8	3	5	-0.0141192754272873	-0.021102331600735977	-1.2842455516945819	0.2265625	0.9765625	first_COG2024_category	20	256
sister8	genus_size_GC_CDS_residualized	R	General function prediction only	62	8	4	4	0.006717535954668426	-0.00034425878614654376	0.7927220085141921	0.46875	1	first_COG2024_category	20	256
sister8	genus_size_GC_CDS_residualized	P	Inorganic ion transport and metabolism	96	8	4	4	-0.006500966829512823	-0.00008079832678467569	-0.6539253146557813	0.546875	1	first_COG2024_category	20	256
sister8	genus_size_GC_CDS_residualized	S	Function unknown	15	8	5	3	0.009267150275090537	0.007674304330637434	0.5485483091842042	0.65625	1	first_COG2024_category	20	256
sister8	genus_size_GC_CDS_residualized	C	Energy production and conversion	133	8	4	4	0.004491188181261294	0.006694120476712001	0.35994369969328016	0.75	1	first_COG2024_category	20	256
sister8	genus_size_GC_CDS_residualized	L	Replication, recombination and repair	82	8	3	5	-0.0027905629905609353	-0.015816879931711658	-0.3040571575376921	0.7578125	1	first_COG2024_category	20	256
sister8	genus_size_GC_CDS_residualized	F	Nucleotide transport and metabolism	72	8	4	4	-0.0024290771649534623	-0.0001898636859241909	-0.25420496794233327	0.7734375	1	first_COG2024_category	20	256
sister8	genus_size_GC_CDS_residualized	D	Cell cycle control, cell division, chromosome partitioning	30	8	4	4	0.003019336831389524	-0.006381369828207764	0.1746854811165554	0.8828125	1	first_COG2024_category	20	256
sister8	genus_size_GC_CDS_residualized	I	Lipid transport and metabolism	56	8	4	4	-0.0011632214329527386	0.0014931900650697605	-0.1773181250470827	0.8984375	1	first_COG2024_category	20	256
sister8	genus_size_GC_CDS_residualized	Q	Secondary metabolites biosynthesis, transport and catabolism	15	8	5	3	-0.00027679731639465924	0.018080359560050704	-0.013761941387178494	0.9921875	1	first_COG2024_category	20	256
