## Supplementary Table 10 for "Shared genomic features of oral bacterial habitat specialization"

model_id	ecology_outcome	genome_adjustment	macro_within_genus_AUC	genus_bootstrap_95_low	genus_bootstrap_95_high	n_genus_bootstrap_draws	n_genera	n_HMT	n_full_refit_permutations	n_null_ge_observed	permutation_empirical_P
original_genusbalanced	original	unadjusted	0.8076923076923077	0.6153846153846154	0.9615384615384616	50000	13	47	200	1	0.009950248756218905
sourcebalanced_genusbalanced	sourcebalanced	unadjusted	0.8205128205128205	0.641025641025641	0.9615384615384616	50000	13	47	200	1	0.009950248756218905
original_genusbalanced_covadj	original	foldwise_size_GC_CDS_residualized	0.7243589743589743	0.49358974358974356	0.9230769230769231	50000	13	47	100	9	0.09900990099009901
sourcebalanced_genusbalanced_covadj	sourcebalanced	foldwise_size_GC_CDS_residualized	0.7756410256410255	0.5641025641025641	0.9551282051282051	50000	13	47	100	5	0.0594059405940594
