## Supplementary Table 11 for "Shared genomic features of oral bacterial habitat specialization"

feature	annotation	shortlist_direction	annotation_based_interpretation	unvalidated_mechanistic_hypothesis	validation_needed	n_Pfam_bearing_proteins	n_Pfam_bearing_genomes	n_Pfam_bearing_HMT	n_Pfam_bearing_genera	n_MMseqs50_clusters	max_genera_in_sequence_cluster	evidence_status
PFAM:PF01638	HxlR	plaque	HxlR-family helix-turn-helix regulator domain	Ligand-responsive transcriptional regulation is a hypothesis; the ligand and targets of these oral homologues are unresolved.	Test DNA binding, regulatory targets and ligand specificity in the oral sequence subfamilies.	1524	814	44	12	73	5	exploratory annotation; mechanism unvalidated; no genome-wide FWER support
PFAM:PF04072	LCM	plaque	LCM-family SAM-dependent methyltransferase	methylation of protein or other substrate; assess conserved active-site context	test sequence subfamilies and neighbouring genes for substrate specificity	491	402	26	11	15	4	exploratory annotation; mechanism unvalidated; no genome-wide FWER support
PFAM:PF13577	SnoaL_4	plaque	SnoaL_4, SnoaL/NTF2-like fold annotation	Biochemical activity and substrate specificity of the oral proteins remain unresolved.	Resolve sequence subfamilies, full-length architectures and neighbouring genes; distinguish PF13577 from SnoaL_2 (PF12680).	57	56	14	9	14	2	exploratory annotation; mechanism unvalidated; no genome-wide FWER support
PFAM:PF13676	TIR_2	plaque	TIR_2 domain proteins	putative bacterial NADase/defense signalling; many paralogues	test defense-system architectures, NADase active sites and genetic linkage	273	238	32	11	69	2	exploratory annotation; mechanism unvalidated; no genome-wide FWER support
PFAM:PF22166	WHD_ArnR1	plaque	ArnR1-like winged-helix	transcription-related DNA binding, unknown target specificity	inspect redox, methylation and metabolic gene contexts by independent subfamily	314	312	15	7	7	4	exploratory annotation; mechanism unvalidated; no genome-wide FWER support
PFAM:PF01745	IPT/MiaA	mucosal	IPT isopentenyltransferase	often tRNA isopentenylation; broader pathway interpretation requires orthology	test miaA/miaB tRNA-modification cassette and split by homologues	1243	1017	43	13	15	3	exploratory annotation; mechanism unvalidated; no genome-wide FWER support
COG:COG1216	GT2 glycosyltransferase	mucosal	GT2 glycosyltransferase family	glycan synthesis, substrate and polymer specificity unresolved	split GT2 by catalytic/domain architecture and polysaccharide locus							exploratory annotation; mechanism unvalidated; no genome-wide FWER support
PFAM:PF01337	Barstar	mucosal	Barstar-family annotation	RNase inhibition is a hypothesis for these oral proteins; cognate partners are unresolved.	Identify candidate RNase partners and test binding and inhibition; investigate gene-context conservation without assuming independent origins.	150	144	15	5	12	1	exploratory annotation; mechanism unvalidated; no genome-wide FWER support
PFAM:PF13413	HTH_25	plaque	HTH_25 helix-turn-helix regulator domain	broad DNA-binding family with diverse regulons	cluster paralogues and split into specific operon-linked families	650	535	24	9	23	2	exploratory annotation; mechanism unvalidated; no genome-wide FWER support
RHEA:RHEA:12012	Thiamine kinase	mucosal	thiamine kinase	thiamine salvage to thiamine monophosphate	check thiamine kinase orthology, gene names and availability of alternate pathways							exploratory annotation; mechanism unvalidated; no genome-wide FWER support
PFAM:PF18075	FtsX_ECD	plaque	FtsX extracellular-domain annotation	A role in FtsEX-associated envelope or division processes is putative.	Check full protein architecture and FtsE-associated context, then test functional interactions; adjacency alone does not validate activity.	971	971	40	11	12	2	exploratory annotation; mechanism unvalidated; no genome-wide FWER support
KMOD:M00545	Cinnamate degradation	plaque	Annotation-derived EC-coverage score for the trans-cinnamate degradation module	The association concerns mapped EC coverage; it does not establish a complete degradation pathway or metabolic activity.	Verify individual EC assignments, the full reference pathway denominator and pathway completeness; measure activity before assigning a degradation phenotype.							exploratory annotation; mechanism unvalidated; no genome-wide FWER support
PFAM:PF14470	bPH_3	mucosal	bPH_3 bacterial PH-like domain	protein interaction / membrane-associated fold conjectural	test SHOCT pairing and mobile/phage island genomic context	314	314	19	7	6	2	exploratory annotation; mechanism unvalidated; no genome-wide FWER support
RHEA:RHEA:10532	Tryptophan synthase	mucosal	tryptophan synthase	TrpA/TrpB-associated tryptophan biosynthesis	check trpA/trpB gene-level completeness and isolate auxotrophy; no enzymatic activity inferred							exploratory annotation; mechanism unvalidated; no genome-wide FWER support
