## Supplementary Table 12 for "Shared genomic features of oral bacterial habitat specialization"

layer	feature_scale	n_features	n_genera	global_direction_similarity	perm_p	null_mean	null_95pct	BH_q_12_views	n_within_genus_permutations	adjustment
PFAM	unscaled	4850	13	-0.008627379465677725	0.7832433513297341	0.0001830897938462568	0.01599424934174044	0.9424115176964607	5000	genus_size_GC_CDS_residualized
PFAM	unit_feature_variance	4850	13	-0.010385424388133158	0.8362327534493101	0.0001638640513480815	0.01857500138360588	0.9424115176964607	5000	genus_size_GC_CDS_residualized
COG	unscaled	1575	13	-0.017289437651072288	0.9424115176964607	0.00022330880252176738	0.01521568856153119	0.9424115176964607	5000	genus_size_GC_CDS_residualized
COG	unit_feature_variance	1575	13	-0.015747547360908488	0.9372125574885023	0.0001784771566350163	0.013467339715516407	0.9424115176964607	5000	genus_size_GC_CDS_residualized
EC	unscaled	246	13	-0.018047331076952566	0.8732253549290142	0.000244173937777586	0.03482222535177797	0.9424115176964607	5000	genus_size_GC_CDS_residualized
EC	unit_feature_variance	246	13	-0.018469603479905828	0.9214157168566287	0.00009964662655092887	0.022115361766145418	0.9424115176964607	5000	genus_size_GC_CDS_residualized
KMOD	unscaled	251	13	-0.018378269869993455	0.8394321135772845	0.00020696106410672112	0.03069145224372423	0.9424115176964607	5000	genus_size_GC_CDS_residualized
KMOD	unit_feature_variance	251	13	-0.013372049696470606	0.7798440311937612	0.0002051106506311504	0.027155429106936423	0.9424115176964607	5000	genus_size_GC_CDS_residualized
KPATH	unscaled	126	13	-0.005468440003903936	0.5160967806438712	-0.00012196997977899078	0.048714502251724814	0.9424115176964607	5000	genus_size_GC_CDS_residualized
KPATH	unit_feature_variance	126	13	-0.012738196516735625	0.7470505898820236	0.00011880853124150732	0.031787644070661786	0.9424115176964607	5000	genus_size_GC_CDS_residualized
X5	unscaled	5745	13	-0.009895327930547423	0.829634073185363	0.000051871039373961345	0.01575681106996289	0.9424115176964607	5000	genus_size_GC_CDS_residualized
X5	unit_feature_variance	5745	13	-0.01475723604168432	0.904619076184763	-0.000007974931286568548	0.015806750231541124	0.9424115176964607	5000	genus_size_GC_CDS_residualized
