## Supplementary Table 13 for "Shared genomic features of oral bacterial habitat specialization"

ablated	ecology_outcome	n_excluded	macro_within_genus_auc	pooled_spearman	excluded_features	baseline_macro_within_genus_AUC	AUC_difference_from_baseline
remove_LCM	original	1	0.7051282051282052	0.31701887787523897	PFAM:PF04072	0.8076923076923077	-0.10256410256410253
remove_LCM	sourcebalanced	1	0.7243589743589745	0.3300280421141462	PFAM:PF04072	0.8205128205128205	-0.09615384615384603
remove_HxlR	original	1	0.8076923076923077	0.65810708630082	PFAM:PF01638	0.8076923076923077	0
remove_HxlR	sourcebalanced	1	0.7756410256410257	0.5865649063417627	PFAM:PF01638	0.8205128205128205	-0.04487179487179482
remove_SnoaL2_SnoaL	original	4	0.8333333333333334	0.4569842738205365	PFAM:PF07366;PFAM:PF12680;PFAM:PF13577;PFAM:PF10604	0.8076923076923077	0.02564102564102566
remove_SnoaL2_SnoaL	sourcebalanced	4	0.7756410256410257	0.3925763182238668	PFAM:PF07366;PFAM:PF12680;PFAM:PF13577;PFAM:PF10604	0.8205128205128205	-0.04487179487179482
remove_HxlR_SnoaL_locus	original	5	0.7371794871794872	0.39057531143634394	PFAM:PF01638;PFAM:PF07366;PFAM:PF12680;PFAM:PF13577;PFAM:PF10604	0.8076923076923077	-0.07051282051282048
remove_HxlR_SnoaL_locus	sourcebalanced	5	0.7371794871794872	0.37958947736189447	PFAM:PF01638;PFAM:PF07366;PFAM:PF12680;PFAM:PF13577;PFAM:PF10604	0.8205128205128205	-0.08333333333333326
remove_LCM_plus_HxlR_SnoaL	original	6	0.6025641025641026	0.17287234042553193	PFAM:PF04072;PFAM:PF01638;PFAM:PF07366;PFAM:PF12680;PFAM:PF13577;PFAM:PF10604	0.8076923076923077	-0.20512820512820507
remove_LCM_plus_HxlR_SnoaL	sourcebalanced	6	0.6025641025641026	0.15864939870490286	PFAM:PF04072;PFAM:PF01638;PFAM:PF07366;PFAM:PF12680;PFAM:PF13577;PFAM:PF10604	0.8205128205128205	-0.21794871794871784
remove_all_14_candidates	original	17	0.5769230769230769	0.14014801110083255	PFAM:PF01638;PFAM:PF04072;PFAM:PF13577;PFAM:PF13676;PFAM:PF22166;PFAM:PF01745;COG:COG1216;PFAM:PF01337;PFAM:PF13413;RHEA:RHEA:12012;PFAM:PF18075;KMOD:M00545;PFAM:PF14470;RHEA:RHEA:10532;PFAM:PF07366;PFAM:PF12680;PFAM:PF10604	0.8076923076923077	-0.23076923076923084
remove_all_14_candidates	sourcebalanced	17	0.5384615384615384	0.1299722479185939	PFAM:PF01638;PFAM:PF04072;PFAM:PF13577;PFAM:PF13676;PFAM:PF22166;PFAM:PF01745;COG:COG1216;PFAM:PF01337;PFAM:PF13413;RHEA:RHEA:12012;PFAM:PF18075;KMOD:M00545;PFAM:PF14470;RHEA:RHEA:10532;PFAM:PF07366;PFAM:PF12680;PFAM:PF10604	0.8205128205128205	-0.28205128205128205
