## Supplementary Table 14 for "Shared genomic features of oral bacterial habitat specialization"

feature	annotation	expected_ecology	site_contrast	genus_centered_pearson_r	agrees_with_expected_ecological_direction	nominal_two_sided_P	within_contrast_14candidate_maxT_P	n_HMT	n_genera	principal_plaque_mucosa_contrast	n_within_genus_permutations
PFAM:PF01638	HxlR	plaque	SUPP_vs_TDO	0.530738149223029	true	0.0005999400059994001	0.019698030196980302	47	13	true	10000
PFAM:PF04072	LCM	plaque	SUPP_vs_TDO	0.7308227881725373	true	0.00009999000099990002	0.00009999000099990002	47	13	true	10000
PFAM:PF13577	SnoaL_4	plaque	SUPP_vs_TDO	0.46278935950982564	true	0.012398760123987601	0.10688931106889311	47	13	true	10000
PFAM:PF13676	TIR_2	plaque	SUPP_vs_TDO	0.34813065419331585	true	0.027597240275972403	0.5404459554044595	47	13	true	10000
PFAM:PF22166	WHD_ArnR1	plaque	SUPP_vs_TDO	0.46129360173066475	true	0.0057994200579942	0.10948905109489052	47	13	true	10000
PFAM:PF01745	IPT	mucosal	SUPP_vs_TDO	-0.5278688414015805	true	0.0012998700129987	0.0206979302069793	47	13	true	10000
COG:COG1216	Glycosyltransferase, GT2 family	mucosal	SUPP_vs_TDO	-0.32960016399657965	true	0.05679432056794321	0.6343365663433657	47	13	true	10000
PFAM:PF01337	Barstar	mucosal	SUPP_vs_TDO	-0.3658855767304426	true	0.0058994100589941	0.45635436456354367	47	13	true	10000
PFAM:PF13413	HTH_25	plaque	SUPP_vs_TDO	0.290448131514922	true	0.08029197080291971	0.813018698130187	47	13	true	10000
RHEA:RHEA:12012		mucosal	SUPP_vs_TDO	-0.4592334011805603	true	0.056394360563943605	0.11528847115288471	47	13	true	10000
PFAM:PF18075	FtsX_ECD	plaque	SUPP_vs_TDO	0.4158250482370955	true	0.0015998400159984002	0.2410758924107589	47	13	true	10000
KMOD:M00545	Trans-cinnamate degradation, trans-cinnamate => acetyl-CoA	plaque	SUPP_vs_TDO	0.5641924416707833	true	0.0015998400159984002	0.0071992800719928	47	13	true	10000
PFAM:PF14470	bPH_3	mucosal	SUPP_vs_TDO	-0.370047236289772	true	0.0217978202179782	0.4343565643435656	47	13	true	10000
RHEA:RHEA:10532		mucosal	SUPP_vs_TDO	-0.24211297254858438	true	0.09099090090990901	0.947005299470053	47	13	true	10000
PFAM:PF01638	HxlR	plaque	SUBP_vs_TDO	0.5012325949045798	true	0.0029997000299970002	0.021897810218978103	47	13	true	10000
PFAM:PF04072	LCM	plaque	SUBP_vs_TDO	0.7468487388949552	true	0.00009999000099990002	0.00009999000099990002	47	13	true	10000
PFAM:PF13577	SnoaL_4	plaque	SUBP_vs_TDO	0.44584851746921583	true	0.008899110088991101	0.0888911108889111	47	13	true	10000
PFAM:PF13676	TIR_2	plaque	SUBP_vs_TDO	0.30723818289667915	true	0.049095090490950906	0.6503349665033497	47	13	true	10000
PFAM:PF22166	WHD_ArnR1	plaque	SUBP_vs_TDO	0.43745459907614126	true	0.0045995400459954	0.10548945105489452	47	13	true	10000
PFAM:PF01745	IPT	mucosal	SUBP_vs_TDO	-0.4849320350103578	true	0.00039996000399960006	0.035096490350964904	47	13	true	10000
COG:COG1216	Glycosyltransferase, GT2 family	mucosal	SUBP_vs_TDO	-0.32721218409475905	true	0.0494950504949505	0.5429457054294571	47	13	true	10000
PFAM:PF01337	Barstar	mucosal	SUBP_vs_TDO	-0.3986088061846756	true	0.0026997300269973002	0.22047795220477953	47	13	true	10000
PFAM:PF13413	HTH_25	plaque	SUBP_vs_TDO	0.23175014571526426	true	0.1347865213478652	0.9422057794220577	47	13	true	10000
RHEA:RHEA:12012		mucosal	SUBP_vs_TDO	-0.43389167751075247	true	0.0352964703529647	0.1146885311468853	47	13	true	10000
PFAM:PF18075	FtsX_ECD	plaque	SUBP_vs_TDO	0.3881935050827622	true	0.003999600039996	0.2598740125987401	47	13	true	10000
KMOD:M00545	Trans-cinnamate degradation, trans-cinnamate => acetyl-CoA	plaque	SUBP_vs_TDO	0.515774494750909	true	0.0025997400259974	0.014598540145985401	47	13	true	10000
PFAM:PF14470	bPH_3	mucosal	SUBP_vs_TDO	-0.35523568700363956	true	0.019698030196980302	0.40835916408359163	47	13	true	10000
RHEA:RHEA:10532		mucosal	SUBP_vs_TDO	-0.3171340676589534	true	0.058994100589941006	0.5973402659734026	47	13	true	10000
PFAM:PF01638	HxlR	plaque	SUPP_vs_BMU	0.6102656316838988	true	0.00029997000299970003	0.001999800019998	47	13	true	10000
PFAM:PF04072	LCM	plaque	SUPP_vs_BMU	0.7564399540383638	true	0.00009999000099990002	0.00009999000099990002	47	13	true	10000
PFAM:PF13577	SnoaL_4	plaque	SUPP_vs_BMU	0.5049250563130959	true	0.0028997100289971	0.043695630436956304	47	13	true	10000
PFAM:PF13676	TIR_2	plaque	SUPP_vs_BMU	0.27390137134257214	true	0.0585941405859414	0.8746125387461254	47	13	true	10000
PFAM:PF22166	WHD_ArnR1	plaque	SUPP_vs_BMU	0.43147955416104067	true	0.0052994700529947	0.19938006199380062	47	13	true	10000
PFAM:PF01745	IPT	mucosal	SUPP_vs_BMU	-0.44680829190829896	true	0.006799320067993201	0.15058494150584942	47	13	true	10000
COG:COG1216	Glycosyltransferase, GT2 family	mucosal	SUPP_vs_BMU	-0.42646471945253756	true	0.0011998800119988001	0.21927807219278073	47	13	true	10000
PFAM:PF01337	Barstar	mucosal	SUPP_vs_BMU	-0.30276789871189125	true	0.024797520247975203	0.7734226577342266	47	13	true	10000
PFAM:PF13413	HTH_25	plaque	SUPP_vs_BMU	0.18269283251436075	true	0.2786721327867213	0.9951004899510049	47	13	true	10000
RHEA:RHEA:12012		mucosal	SUPP_vs_BMU	-0.5009531528603594	true	0.0202979702029797	0.047595240475952406	47	13	true	10000
PFAM:PF18075	FtsX_ECD	plaque	SUPP_vs_BMU	0.48372050161409613	true	0.0011998800119988001	0.06969303069693031	47	13	true	10000
KMOD:M00545	Trans-cinnamate degradation, trans-cinnamate => acetyl-CoA	plaque	SUPP_vs_BMU	0.6050120948468712	true	0.0008999100089991	0.0021997800219978004	47	13	true	10000
PFAM:PF14470	bPH_3	mucosal	SUPP_vs_BMU	-0.42709934583207776	true	0.012398760123987601	0.21747825217478253	47	13	true	10000
RHEA:RHEA:10532		mucosal	SUPP_vs_BMU	-0.3094968963267661	true	0.027297270272972702	0.744025597440256	47	13	true	10000
PFAM:PF01638	HxlR	plaque	SUBP_vs_SUPP	-0.0122234844947279	false	0.9428057194280572	1	47	13	false	10000
PFAM:PF04072	LCM	plaque	SUBP_vs_SUPP	0.11118173379111924	true	0.41955804419558046	0.9997000299970003	47	13	false	10000
PFAM:PF13577	SnoaL_4	plaque	SUBP_vs_SUPP	0.09310275033269945	true	0.24317568243175683	0.9999000099990001	47	13	false	10000
PFAM:PF13676	TIR_2	plaque	SUBP_vs_SUPP	0.17070156487265956	true	0.5708429157084292	0.9816018398160185	47	13	false	10000
PFAM:PF22166	WHD_ArnR1	plaque	SUBP_vs_SUPP	0.20217743765909246	true	0.203979602039796	0.9334066593340666	47	13	false	10000
PFAM:PF01745	IPT	mucosal	SUBP_vs_SUPP	-0.05755399885350384	true	0.511948805119488	1	47	13	false	10000
COG:COG1216	Glycosyltransferase, GT2 family	mucosal	SUBP_vs_SUPP	-0.10258924018349212	true	0.49605039496050396	0.9998000199980002	47	13	false	10000
PFAM:PF01337	Barstar	mucosal	SUBP_vs_SUPP	-0.2843376773366314	true	0.1630836916308369	0.6563343665633437	47	13	false	10000
PFAM:PF13413	HTH_25	plaque	SUBP_vs_SUPP	-0.13512433921930556	false	0.44855514448555145	0.9977002299770023	47	13	false	10000
RHEA:RHEA:12012		mucosal	SUBP_vs_SUPP	-0.08115246558827821	true	0.46085391460853914	1	47	13	false	10000
PFAM:PF18075	FtsX_ECD	plaque	SUBP_vs_SUPP	-0.007063264478904672	false	0.9604039596040396	1	47	13	false	10000
KMOD:M00545	Trans-cinnamate degradation, trans-cinnamate => acetyl-CoA	plaque	SUBP_vs_SUPP	-0.09258105385753174	false	0.30856914308569144	0.9999000099990001	47	13	false	10000
PFAM:PF14470	bPH_3	mucosal	SUBP_vs_SUPP	-0.09739490763098467	true	0.49165083491650835	0.9998000199980002	47	13	false	10000
RHEA:RHEA:10532		mucosal	SUBP_vs_SUPP	-0.5123104114247755	true	0.0035996400359964	0.036696330366963306	47	13	false	10000
PFAM:PF01638	HxlR	plaque	TDO_vs_BMU	-0.438538554024187	false	0.0057994200579942	0.0964903509649035	47	13	false	10000
PFAM:PF04072	LCM	plaque	TDO_vs_BMU	-0.6625524818267603	false	0.00019998000199980003	0.00019998000199980003	47	13	false	10000
PFAM:PF13577	SnoaL_4	plaque	TDO_vs_BMU	-0.4135573245755883	false	0.009499050094990502	0.15678432156784322	47	13	false	10000
PFAM:PF13676	TIR_2	plaque	TDO_vs_BMU	-0.3141097297095477	false	0.046995300469953004	0.6111388861113889	47	13	false	10000
PFAM:PF22166	WHD_ArnR1	plaque	TDO_vs_BMU	-0.4077329665852678	false	0.023697630236976304	0.17538246175382463	47	13	false	10000
PFAM:PF01745	IPT	mucosal	TDO_vs_BMU	0.5424213875989592	false	0.00039996000399960006	0.007899210078992101	47	13	false	10000
COG:COG1216	Glycosyltransferase, GT2 family	mucosal	TDO_vs_BMU	0.22536625058243767	false	0.22767723227677233	0.9516048395160484	47	13	false	10000
PFAM:PF01337	Barstar	mucosal	TDO_vs_BMU	0.3989935173751215	false	0.006799320067993201	0.20387961203879612	47	13	false	10000
PFAM:PF13413	HTH_25	plaque	TDO_vs_BMU	-0.27236508560972056	false	0.1232876712328767	0.8106189381061893	47	13	false	10000
RHEA:RHEA:12012		mucosal	TDO_vs_BMU	0.32286777529183425	false	0.14088591140885912	0.5608439156084392	47	13	false	10000
PFAM:PF18075	FtsX_ECD	plaque	TDO_vs_BMU	-0.3243852021929577	false	0.026297370262973702	0.551944805519448	47	13	false	10000
KMOD:M00545	Trans-cinnamate degradation, trans-cinnamate => acetyl-CoA	plaque	TDO_vs_BMU	-0.5027498685003197	false	0.0053994600539946005	0.024197580241975804	47	13	false	10000
PFAM:PF14470	bPH_3	mucosal	TDO_vs_BMU	0.33575892744915503	false	0.057394260573942604	0.49075092490750927	47	13	false	10000
RHEA:RHEA:10532		mucosal	TDO_vs_BMU	0.2213524462361268	false	0.17018298170182983	0.9573042695730427	47	13	false	10000
